# Tissue specificity-aware TWAS (TSA-TWAS) framework identifies novel associations with metabolic, immunologic, and virologic traits in HIV-positive adults

**DOI:** 10.1101/2020.08.31.273458

**Authors:** Binglan Li, Yogasudha Veturi, Anurag Verma, Yuki Bradford, Eric S. Daar, Roy M. Gulick, Sharon A. Riddler, Gregory K. Robbins, Jeffrey L. Lennox, David W. Haas, Marylyn D. Ritchie

**Affiliations:** Genomics and Computational Biology Program, University of Pennsylvania, Philadelphia, Pennsylvania, United States of America; Department of Genetics, University of Pennsylvania, Philadelphia, Pennsylvania, United States of America; Lundquist Institute at Harbor-UCLA Medical Center, Torrance, California, United States of America; Weill Cornell Medicine, New York, New York, New York, United States of America; University of Pittsburgh, Pittsburgh, Pennsylvania, United States of America; Harvard Medical School, Boston, Massachusetts, United States of America; Emory University School of Medicine, Atlanta, Georgia, United States of America; Departments of Medicine, Pharmacology, Pathology, Microbiology & Immunology, Vanderbilt University School of Medicine, Nashville, Tennessee, United States of America; Department of Internal Medicine, Meharry Medical College, Nashville, Tennessee, United States of America; Institute for Biomedical Informatics, University of Pennsylvania, Philadelphia, Pennsylvania, United States of America

## Abstract

As a type of relatively new methodology, the transcriptome-wide association study (TWAS) has gained interest due to capacity for gene-level association testing. However, the development of TWAS has outpaced statistical evaluation of TWAS gene prioritization performance. Current TWAS methods vary in underlying biological assumptions about tissue specificity of transcriptional regulatory mechanisms. In a previous study from our group, this may have affected whether TWAS methods better identified associations in single tissues versus multiple tissues. We therefore designed simulation analyses to examine how the interplay between particular TWAS methods and tissue specificity of gene expression affects power and type I error rates for gene prioritization. We found that cross-tissue identification of expression quantitative trait loci (eQTLs) improved TWAS power. Single-tissue TWAS (i.e., PrediXcan) had robust power to identify genes expressed in single tissues, but, had high false positive rates for genes that are expressed in multiple tissues. Cross-tissue TWAS (i.e., UTMOST) had overall equal or greater power and controlled type I error rates for genes expressed in multiple tissues. Based on these simulation results, we applied a tissue specificity-aware TWAS (TSA-TWAS) analytic framework to look for gene-based associations with pre-treatment laboratory values from AIDS Clinical Trial Group (ACTG) studies. We replicated several proof-of-concept transcriptionally regulated gene-trait associations, including *UGT1A1* (encoding bilirubin uridine diphosphate glucuronosyl transferase enzyme) and total bilirubin levels (p = 3.59×10^−12^), and *CETP* (cholesteryl ester transfer protein) with high-density lipoprotein cholesterol (p = 4.49×10^−12^). We also identified several novel genes associated with metabolic and virologic traits, as well as pleiotropic genes that linked plasma viral load, absolute basophil count, and/or triglyceride levels. By highlighting the advantages of different TWAS methods, our simulation study promotes a tissue specificity-aware TWAS analytic framework that revealed novel aspects of HIV-related traits.

publicly available.
