## Supplementary material for "Tissue specificity-aware TWAS (TSA-TWAS) framework identifies novel associations with metabolic, immunologic, and virologic traits in HIV-positive adults": S1 Table

### Sheet: Sheet1
Note: in the column of Significance, * represents exact p-value < 0.05, ** represents exact p-values < 0.01, *** represents exact p-values < Bonferroni corrected significance threshold
Number of Gene-expressing Tissues	Total Number of eQTLs	Percentage of eQTLs that Are Shared among Tissues	Expression Similarities among Tissues	TWAS Method 1	TWAS Method 2	Wilcoxon Signed-rank Test p	Bonferroni Corrected Significance Threshold	Significance
1	30	0	0	Elastic Net-PCR	Elastic Net-SLR	NA	0.000109649	-
1	30	0	0	Elastic Net-PCR	Group LASSO-GBJ	7.53064e-10	0.000109649	***
1	30	0	0	Elastic Net-PCR	Group LASSO-SLR	0.00462736	0.000109649	**
1	30	0	0	Elastic Net-SLR	Group LASSO-GBJ	7.53064e-10	0.000109649	***
1	30	0	0	Elastic Net-SLR	Group LASSO-SLR	0.00462736	0.000109649	**
1	30	0	0	Group LASSO-GBJ	Group LASSO-SLR	7.46775e-10	0.000109649	***
2	30	0	0	Elastic Net-PCR	Elastic Net-SLR	0.368886	0.000109649	-
2	30	0	0	Elastic Net-PCR	Group LASSO-GBJ	0.000150165	0.000109649	**
2	30	0	0	Elastic Net-PCR	Group LASSO-SLR	0.00904922	0.000109649	**
2	30	0	0	Elastic Net-SLR	Group LASSO-GBJ	0.0011332	0.000109649	**
2	30	0	0	Elastic Net-SLR	Group LASSO-SLR	0.0435383	0.000109649	*
2	30	0	0	Group LASSO-GBJ	Group LASSO-SLR	0.000630401	0.000109649	**
2	30	0	0.2	Elastic Net-PCR	Elastic Net-SLR	0.354423	0.000109649	-
2	30	0	0.2	Elastic Net-PCR	Group LASSO-GBJ	0.000391063	0.000109649	**
2	30	0	0.2	Elastic Net-PCR	Group LASSO-SLR	0.0680795	0.000109649	-
2	30	0	0.2	Elastic Net-SLR	Group LASSO-GBJ	0.0019867	0.000109649	**
2	30	0	0.2	Elastic Net-SLR	Group LASSO-SLR	0.23516	0.000109649	-
2	30	0	0.2	Group LASSO-GBJ	Group LASSO-SLR	0.000358713	0.000109649	**
2	30	0	0.4	Elastic Net-PCR	Elastic Net-SLR	0.809317	0.000109649	-
2	30	0	0.4	Elastic Net-PCR	Group LASSO-GBJ	0.0153492	0.000109649	*
2	30	0	0.4	Elastic Net-PCR	Group LASSO-SLR	0.759118	0.000109649	-
2	30	0	0.4	Elastic Net-SLR	Group LASSO-GBJ	0.00523778	0.000109649	**
2	30	0	0.4	Elastic Net-SLR	Group LASSO-SLR	0.774443	0.000109649	-
2	30	0	0.4	Group LASSO-GBJ	Group LASSO-SLR	8.85126e-05	0.000109649	***
2	30	0	0.6	Elastic Net-PCR	Elastic Net-SLR	0.629135	0.000109649	-
2	30	0	0.6	Elastic Net-PCR	Group LASSO-GBJ	0.000530866	0.000109649	**
2	30	0	0.6	Elastic Net-PCR	Group LASSO-SLR	0.564513	0.000109649	-
2	30	0	0.6	Elastic Net-SLR	Group LASSO-GBJ	0.00278652	0.000109649	**
2	30	0	0.6	Elastic Net-SLR	Group LASSO-SLR	0.177895	0.000109649	-
2	30	0	0.6	Group LASSO-GBJ	Group LASSO-SLR	0.00041164	0.000109649	**
2	30	0	0.8	Elastic Net-PCR	Elastic Net-SLR	0.628998	0.000109649	-
2	30	0	0.8	Elastic Net-PCR	Group LASSO-GBJ	0.019648	0.000109649	*
2	30	0	0.8	Elastic Net-PCR	Group LASSO-SLR	0.812042	0.000109649	-
2	30	0	0.8	Elastic Net-SLR	Group LASSO-GBJ	0.00992453	0.000109649	**
2	30	0	0.8	Elastic Net-SLR	Group LASSO-SLR	0.867632	0.000109649	-
2	30	0	0.8	Group LASSO-GBJ	Group LASSO-SLR	0.000294519	0.000109649	**
2	30	0.2	0	Elastic Net-PCR	Elastic Net-SLR	0.55787	0.000109649	-
2	30	0.2	0	Elastic Net-PCR	Group LASSO-GBJ	0.00464822	0.000109649	**
2	30	0.2	0	Elastic Net-PCR	Group LASSO-SLR	0.208469	0.000109649	-
2	30	0.2	0	Elastic Net-SLR	Group LASSO-GBJ	0.00206065	0.000109649	**
2	30	0.2	0	Elastic Net-SLR	Group LASSO-SLR	0.240272	0.000109649	-
2	30	0.2	0	Group LASSO-GBJ	Group LASSO-SLR	0.000965677	0.000109649	**
2	30	0.2	0.2	Elastic Net-PCR	Elastic Net-SLR	0.742114	0.000109649	-
2	30	0.2	0.2	Elastic Net-PCR	Group LASSO-GBJ	0.0134897	0.000109649	*
2	30	0.2	0.2	Elastic Net-PCR	Group LASSO-SLR	0.466535	0.000109649	-
2	30	0.2	0.2	Elastic Net-SLR	Group LASSO-GBJ	0.000296668	0.000109649	**
2	30	0.2	0.2	Elastic Net-SLR	Group LASSO-SLR	0.078646	0.000109649	-
2	30	0.2	0.2	Group LASSO-GBJ	Group LASSO-SLR	0.000622272	0.000109649	**
2	30	0.2	0.4	Elastic Net-PCR	Elastic Net-SLR	0.242877	0.000109649	-
2	30	0.2	0.4	Elastic Net-PCR	Group LASSO-GBJ	0.00366572	0.000109649	**
2	30	0.2	0.4	Elastic Net-PCR	Group LASSO-SLR	0.341996	0.000109649	-
2	30	0.2	0.4	Elastic Net-SLR	Group LASSO-GBJ	0.0350765	0.000109649	*
2	30	0.2	0.4	Elastic Net-SLR	Group LASSO-SLR	0.86064	0.000109649	-
2	30	0.2	0.4	Group LASSO-GBJ	Group LASSO-SLR	0.000607822	0.000109649	**
2	30	0.2	0.6	Elastic Net-PCR	Elastic Net-SLR	0.0705612	0.000109649	-
2	30	0.2	0.6	Elastic Net-PCR	Group LASSO-GBJ	0.471409	0.000109649	-
2	30	0.2	0.6	Elastic Net-PCR	Group LASSO-SLR	0.228413	0.000109649	-
2	30	0.2	0.6	Elastic Net-SLR	Group LASSO-GBJ	0.0264432	0.000109649	*
2	30	0.2	0.6	Elastic Net-SLR	Group LASSO-SLR	0.583674	0.000109649	-
2	30	0.2	0.6	Group LASSO-GBJ	Group LASSO-SLR	0.000467906	0.000109649	**
2	30	0.2	0.8	Elastic Net-PCR	Elastic Net-SLR	0.0635085	0.000109649	-
2	30	0.2	0.8	Elastic Net-PCR	Group LASSO-GBJ	0.524171	0.000109649	-
2	30	0.2	0.8	Elastic Net-PCR	Group LASSO-SLR	0.121291	0.000109649	-
2	30	0.2	0.8	Elastic Net-SLR	Group LASSO-GBJ	0.00588831	0.000109649	**
2	30	0.2	0.8	Elastic Net-SLR	Group LASSO-SLR	0.915106	0.000109649	-
2	30	0.2	0.8	Group LASSO-GBJ	Group LASSO-SLR	0.000575015	0.000109649	**
2	30	0.4	0	Elastic Net-PCR	Elastic Net-SLR	0.416195	0.000109649	-
2	30	0.4	0	Elastic Net-PCR	Group LASSO-GBJ	0.00290651	0.000109649	**
2	30	0.4	0	Elastic Net-PCR	Group LASSO-SLR	0.312693	0.000109649	-
2	30	0.4	0	Elastic Net-SLR	Group LASSO-GBJ	0.000728283	0.000109649	**
2	30	0.4	0	Elastic Net-SLR	Group LASSO-SLR	0.073954	0.000109649	-
2	30	0.4	0	Group LASSO-GBJ	Group LASSO-SLR	0.000612613	0.000109649	**
2	30	0.4	0.2	Elastic Net-PCR	Elastic Net-SLR	0.58281	0.000109649	-
2	30	0.4	0.2	Elastic Net-PCR	Group LASSO-GBJ	0.0108933	0.000109649	*
2	30	0.4	0.2	Elastic Net-PCR	Group LASSO-SLR	0.182364	0.000109649	-
2	30	0.4	0.2	Elastic Net-SLR	Group LASSO-GBJ	0.00179945	0.000109649	**
2	30	0.4	0.2	Elastic Net-SLR	Group LASSO-SLR	0.0640064	0.000109649	-
2	30	0.4	0.2	Group LASSO-GBJ	Group LASSO-SLR	0.00345023	0.000109649	**
2	30	0.4	0.4	Elastic Net-PCR	Elastic Net-SLR	0.943032	0.000109649	-
2	30	0.4	0.4	Elastic Net-PCR	Group LASSO-GBJ	0.0392503	0.000109649	*
2	30	0.4	0.4	Elastic Net-PCR	Group LASSO-SLR	0.566497	0.000109649	-
2	30	0.4	0.4	Elastic Net-SLR	Group LASSO-GBJ	0.0114497	0.000109649	*
2	30	0.4	0.4	Elastic Net-SLR	Group LASSO-SLR	0.885382	0.000109649	-
2	30	0.4	0.4	Group LASSO-GBJ	Group LASSO-SLR	0.000373433	0.000109649	**
2	30	0.4	0.6	Elastic Net-PCR	Elastic Net-SLR	0.678099	0.000109649	-
2	30	0.4	0.6	Elastic Net-PCR	Group LASSO-GBJ	0.0376156	0.000109649	*
2	30	0.4	0.6	Elastic Net-PCR	Group LASSO-SLR	0.719187	0.000109649	-
2	30	0.4	0.6	Elastic Net-SLR	Group LASSO-GBJ	0.0673519	0.000109649	-
2	30	0.4	0.6	Elastic Net-SLR	Group LASSO-SLR	0.603151	0.000109649	-
2	30	0.4	0.6	Group LASSO-GBJ	Group LASSO-SLR	0.00097716	0.000109649	**
2	30	0.4	0.8	Elastic Net-PCR	Elastic Net-SLR	0.313797	0.000109649	-
2	30	0.4	0.8	Elastic Net-PCR	Group LASSO-GBJ	0.282403	0.000109649	-
2	30	0.4	0.8	Elastic Net-PCR	Group LASSO-SLR	0.532726	0.000109649	-
2	30	0.4	0.8	Elastic Net-SLR	Group LASSO-GBJ	0.00328694	0.000109649	**
2	30	0.4	0.8	Elastic Net-SLR	Group LASSO-SLR	0.44491	0.000109649	-
2	30	0.4	0.8	Group LASSO-GBJ	Group LASSO-SLR	0.000284717	0.000109649	**
2	30	0.6	0	Elastic Net-PCR	Elastic Net-SLR	0.600772	0.000109649	-
2	30	0.6	0	Elastic Net-PCR	Group LASSO-GBJ	0.0342842	0.000109649	*
2	30	0.6	0	Elastic Net-PCR	Group LASSO-SLR	0.376811	0.000109649	-
2	30	0.6	0	Elastic Net-SLR	Group LASSO-GBJ	0.0029615	0.000109649	**
2	30	0.6	0	Elastic Net-SLR	Group LASSO-SLR	0.444742	0.000109649	-
2	30	0.6	0	Group LASSO-GBJ	Group LASSO-SLR	0.00320931	0.000109649	**
2	30	0.6	0.2	Elastic Net-PCR	Elastic Net-SLR	0.862149	0.000109649	-
2	30	0.6	0.2	Elastic Net-PCR	Group LASSO-GBJ	0.0925137	0.000109649	-
2	30	0.6	0.2	Elastic Net-PCR	Group LASSO-SLR	0.616975	0.000109649	-
2	30	0.6	0.2	Elastic Net-SLR	Group LASSO-GBJ	0.0137128	0.000109649	*
2	30	0.6	0.2	Elastic Net-SLR	Group LASSO-SLR	0.653146	0.000109649	-
2	30	0.6	0.2	Group LASSO-GBJ	Group LASSO-SLR	0.00146774	0.000109649	**
2	30	0.6	0.4	Elastic Net-PCR	Elastic Net-SLR	0.313391	0.000109649	-
2	30	0.6	0.4	Elastic Net-PCR	Group LASSO-GBJ	0.00224743	0.000109649	**
2	30	0.6	0.4	Elastic Net-PCR	Group LASSO-SLR	0.707418	0.000109649	-
2	30	0.6	0.4	Elastic Net-SLR	Group LASSO-GBJ	0.000723611	0.000109649	**
2	30	0.6	0.4	Elastic Net-SLR	Group LASSO-SLR	0.041263	0.000109649	*
2	30	0.6	0.4	Group LASSO-GBJ	Group LASSO-SLR	0.000414471	0.000109649	**
2	30	0.6	0.6	Elastic Net-PCR	Elastic Net-SLR	0.925059	0.000109649	-
2	30	0.6	0.6	Elastic Net-PCR	Group LASSO-GBJ	0.00076442	0.000109649	**
2	30	0.6	0.6	Elastic Net-PCR	Group LASSO-SLR	0.568148	0.000109649	-
2	30	0.6	0.6	Elastic Net-SLR	Group LASSO-GBJ	0.000720723	0.000109649	**
2	30	0.6	0.6	Elastic Net-SLR	Group LASSO-SLR	0.409441	0.000109649	-
2	30	0.6	0.6	Group LASSO-GBJ	Group LASSO-SLR	0.000203192	0.000109649	**
2	30	0.6	0.8	Elastic Net-PCR	Elastic Net-SLR	0.660965	0.000109649	-
2	30	0.6	0.8	Elastic Net-PCR	Group LASSO-GBJ	0.0154329	0.000109649	*
2	30	0.6	0.8	Elastic Net-PCR	Group LASSO-SLR	0.808308	0.000109649	-
2	30	0.6	0.8	Elastic Net-SLR	Group LASSO-GBJ	0.00156829	0.000109649	**
2	30	0.6	0.8	Elastic Net-SLR	Group LASSO-SLR	0.745173	0.000109649	-
2	30	0.6	0.8	Group LASSO-GBJ	Group LASSO-SLR	0.000448527	0.000109649	**
2	30	0.8	0	Elastic Net-PCR	Elastic Net-SLR	0.608524	0.000109649	-
2	30	0.8	0	Elastic Net-PCR	Group LASSO-GBJ	0.0289465	0.000109649	*
2	30	0.8	0	Elastic Net-PCR	Group LASSO-SLR	0.547688	0.000109649	-
2	30	0.8	0	Elastic Net-SLR	Group LASSO-GBJ	0.00187586	0.000109649	**
2	30	0.8	0	Elastic Net-SLR	Group LASSO-SLR	0.287724	0.000109649	-
2	30	0.8	0	Group LASSO-GBJ	Group LASSO-SLR	0.000893241	0.000109649	**
2	30	0.8	0.2	Elastic Net-PCR	Elastic Net-SLR	0.392259	0.000109649	-
2	30	0.8	0.2	Elastic Net-PCR	Group LASSO-GBJ	0.000747845	0.000109649	**
2	30	0.8	0.2	Elastic Net-PCR	Group LASSO-SLR	0.148845	0.000109649	-
2	30	0.8	0.2	Elastic Net-SLR	Group LASSO-GBJ	0.000541679	0.000109649	**
2	30	0.8	0.2	Elastic Net-SLR	Group LASSO-SLR	0.638443	0.000109649	-
2	30	0.8	0.2	Group LASSO-GBJ	Group LASSO-SLR	0.000362999	0.000109649	**
2	30	0.8	0.4	Elastic Net-PCR	Elastic Net-SLR	0.0231131	0.000109649	*
2	30	0.8	0.4	Elastic Net-PCR	Group LASSO-GBJ	0.000399198	0.000109649	**
2	30	0.8	0.4	Elastic Net-PCR	Group LASSO-SLR	0.0125438	0.000109649	*
2	30	0.8	0.4	Elastic Net-SLR	Group LASSO-GBJ	0.000820712	0.000109649	**
2	30	0.8	0.4	Elastic Net-SLR	Group LASSO-SLR	0.253277	0.000109649	-
2	30	0.8	0.4	Group LASSO-GBJ	Group LASSO-SLR	0.000181964	0.000109649	**
2	30	0.8	0.6	Elastic Net-PCR	Elastic Net-SLR	0.568093	0.000109649	-
2	30	0.8	0.6	Elastic Net-PCR	Group LASSO-GBJ	0.00192205	0.000109649	**
2	30	0.8	0.6	Elastic Net-PCR	Group LASSO-SLR	0.759704	0.000109649	-
2	30	0.8	0.6	Elastic Net-SLR	Group LASSO-GBJ	0.0020586	0.000109649	**
2	30	0.8	0.6	Elastic Net-SLR	Group LASSO-SLR	0.774708	0.000109649	-
2	30	0.8	0.6	Group LASSO-GBJ	Group LASSO-SLR	0.000201415	0.000109649	**
2	30	0.8	0.8	Elastic Net-PCR	Elastic Net-SLR	0.0968102	0.000109649	-
2	30	0.8	0.8	Elastic Net-PCR	Group LASSO-GBJ	0.00202225	0.000109649	**
2	30	0.8	0.8	Elastic Net-PCR	Group LASSO-SLR	0.303394	0.000109649	-
2	30	0.8	0.8	Elastic Net-SLR	Group LASSO-GBJ	0.000200355	0.000109649	**
2	30	0.8	0.8	Elastic Net-SLR	Group LASSO-SLR	0.579382	0.000109649	-
2	30	0.8	0.8	Group LASSO-GBJ	Group LASSO-SLR	0.00014059	0.000109649	**
5	30	0	0	Elastic Net-PCR	Elastic Net-SLR	0.0149835	0.000109649	*
5	30	0	0	Elastic Net-PCR	Group LASSO-GBJ	0.0122655	0.000109649	*
5	30	0	0	Elastic Net-PCR	Group LASSO-SLR	0.00266074	0.000109649	**
5	30	0	0	Elastic Net-SLR	Group LASSO-GBJ	0.352811	0.000109649	-
5	30	0	0	Elastic Net-SLR	Group LASSO-SLR	0.125071	0.000109649	-
5	30	0	0	Group LASSO-GBJ	Group LASSO-SLR	0.970147	0.000109649	-
5	30	0	0.2	Elastic Net-PCR	Elastic Net-SLR	0.12654	0.000109649	-
5	30	0	0.2	Elastic Net-PCR	Group LASSO-GBJ	0.00367145	0.000109649	**
5	30	0	0.2	Elastic Net-PCR	Group LASSO-SLR	0.0027676	0.000109649	**
5	30	0	0.2	Elastic Net-SLR	Group LASSO-GBJ	0.0663763	0.000109649	-
5	30	0	0.2	Elastic Net-SLR	Group LASSO-SLR	0.00165472	0.000109649	**
5	30	0	0.2	Group LASSO-GBJ	Group LASSO-SLR	0.512519	0.000109649	-
5	30	0	0.4	Elastic Net-PCR	Elastic Net-SLR	0.00123953	0.000109649	**
5	30	0	0.4	Elastic Net-PCR	Group LASSO-GBJ	0.00134465	0.000109649	**
5	30	0	0.4	Elastic Net-PCR	Group LASSO-SLR	0.000164569	0.000109649	**
5	30	0	0.4	Elastic Net-SLR	Group LASSO-GBJ	0.599251	0.000109649	-
5	30	0	0.4	Elastic Net-SLR	Group LASSO-SLR	0.0144536	0.000109649	*
5	30	0	0.4	Group LASSO-GBJ	Group LASSO-SLR	0.00878042	0.000109649	**
5	30	0	0.6	Elastic Net-PCR	Elastic Net-SLR	0.0341682	0.000109649	*
5	30	0	0.6	Elastic Net-PCR	Group LASSO-GBJ	0.137043	0.000109649	-
5	30	0	0.6	Elastic Net-PCR	Group LASSO-SLR	0.00642132	0.000109649	**
5	30	0	0.6	Elastic Net-SLR	Group LASSO-GBJ	0.153846	0.000109649	-
5	30	0	0.6	Elastic Net-SLR	Group LASSO-SLR	0.155447	0.000109649	-
5	30	0	0.6	Group LASSO-GBJ	Group LASSO-SLR	0.0116741	0.000109649	*
5	30	0	0.8	Elastic Net-PCR	Elastic Net-SLR	0.600566	0.000109649	-
5	30	0	0.8	Elastic Net-PCR	Group LASSO-GBJ	0.361935	0.000109649	-
5	30	0	0.8	Elastic Net-PCR	Group LASSO-SLR	0.935447	0.000109649	-
5	30	0	0.8	Elastic Net-SLR	Group LASSO-GBJ	0.156168	0.000109649	-
5	30	0	0.8	Elastic Net-SLR	Group LASSO-SLR	0.177895	0.000109649	-
5	30	0	0.8	Group LASSO-GBJ	Group LASSO-SLR	0.285178	0.000109649	-
5	30	0.2	0	Elastic Net-PCR	Elastic Net-SLR	0.0804943	0.000109649	-
5	30	0.2	0	Elastic Net-PCR	Group LASSO-GBJ	0.000218026	0.000109649	**
5	30	0.2	0	Elastic Net-PCR	Group LASSO-SLR	0.00052877	0.000109649	**
5	30	0.2	0	Elastic Net-SLR	Group LASSO-GBJ	0.0489272	0.000109649	*
5	30	0.2	0	Elastic Net-SLR	Group LASSO-SLR	0.000800331	0.000109649	**
5	30	0.2	0	Group LASSO-GBJ	Group LASSO-SLR	0.635182	0.000109649	-
5	30	0.2	0.2	Elastic Net-PCR	Elastic Net-SLR	0.0194821	0.000109649	*
5	30	0.2	0.2	Elastic Net-PCR	Group LASSO-GBJ	0.00402278	0.000109649	**
5	30	0.2	0.2	Elastic Net-PCR	Group LASSO-SLR	0.00217461	0.000109649	**
5	30	0.2	0.2	Elastic Net-SLR	Group LASSO-GBJ	0.923932	0.000109649	-
5	30	0.2	0.2	Elastic Net-SLR	Group LASSO-SLR	0.0133708	0.000109649	*
5	30	0.2	0.2	Group LASSO-GBJ	Group LASSO-SLR	0.176443	0.000109649	-
5	30	0.2	0.4	Elastic Net-PCR	Elastic Net-SLR	0.0521101	0.000109649	-
5	30	0.2	0.4	Elastic Net-PCR	Group LASSO-GBJ	0.0266136	0.000109649	*
5	30	0.2	0.4	Elastic Net-PCR	Group LASSO-SLR	0.0308645	0.000109649	*
5	30	0.2	0.4	Elastic Net-SLR	Group LASSO-GBJ	0.71642	0.000109649	-
5	30	0.2	0.4	Elastic Net-SLR	Group LASSO-SLR	0.0535936	0.000109649	-
5	30	0.2	0.4	Group LASSO-GBJ	Group LASSO-SLR	0.318405	0.000109649	-
5	30	0.2	0.6	Elastic Net-PCR	Elastic Net-SLR	0.111669	0.000109649	-
5	30	0.2	0.6	Elastic Net-PCR	Group LASSO-GBJ	0.947803	0.000109649	-
5	30	0.2	0.6	Elastic Net-PCR	Group LASSO-SLR	0.029058	0.000109649	*
5	30	0.2	0.6	Elastic Net-SLR	Group LASSO-GBJ	0.0204599	0.000109649	*
5	30	0.2	0.6	Elastic Net-SLR	Group LASSO-SLR	0.0818687	0.000109649	-
5	30	0.2	0.6	Group LASSO-GBJ	Group LASSO-SLR	0.0127616	0.000109649	*
5	30	0.2	0.8	Elastic Net-PCR	Elastic Net-SLR	0.0695041	0.000109649	-
5	30	0.2	0.8	Elastic Net-PCR	Group LASSO-GBJ	0.0901116	0.000109649	-
5	30	0.2	0.8	Elastic Net-PCR	Group LASSO-SLR	0.125101	0.000109649	-
5	30	0.2	0.8	Elastic Net-SLR	Group LASSO-GBJ	0.603578	0.000109649	-
5	30	0.2	0.8	Elastic Net-SLR	Group LASSO-SLR	0.867278	0.000109649	-
5	30	0.2	0.8	Group LASSO-GBJ	Group LASSO-SLR	0.726257	0.000109649	-
5	30	0.4	0	Elastic Net-PCR	Elastic Net-SLR	0.00149497	0.000109649	**
5	30	0.4	0	Elastic Net-PCR	Group LASSO-GBJ	0.0018944	0.000109649	**
5	30	0.4	0	Elastic Net-PCR	Group LASSO-SLR	0.000392759	0.000109649	**
5	30	0.4	0	Elastic Net-SLR	Group LASSO-GBJ	0.544372	0.000109649	-
5	30	0.4	0	Elastic Net-SLR	Group LASSO-SLR	0.019456	0.000109649	*
5	30	0.4	0	Group LASSO-GBJ	Group LASSO-SLR	0.234587	0.000109649	-
5	30	0.4	0.2	Elastic Net-PCR	Elastic Net-SLR	0.203762	0.000109649	-
5	30	0.4	0.2	Elastic Net-PCR	Group LASSO-GBJ	0.0390606	0.000109649	*
5	30	0.4	0.2	Elastic Net-PCR	Group LASSO-SLR	0.0132436	0.000109649	*
5	30	0.4	0.2	Elastic Net-SLR	Group LASSO-GBJ	0.404886	0.000109649	-
5	30	0.4	0.2	Elastic Net-SLR	Group LASSO-SLR	0.00496762	0.000109649	**
5	30	0.4	0.2	Group LASSO-GBJ	Group LASSO-SLR	0.160506	0.000109649	-
5	30	0.4	0.4	Elastic Net-PCR	Elastic Net-SLR	0.00597802	0.000109649	**
5	30	0.4	0.4	Elastic Net-PCR	Group LASSO-GBJ	0.0104286	0.000109649	*
5	30	0.4	0.4	Elastic Net-PCR	Group LASSO-SLR	0.00135782	0.000109649	**
5	30	0.4	0.4	Elastic Net-SLR	Group LASSO-GBJ	0.754176	0.000109649	-
5	30	0.4	0.4	Elastic Net-SLR	Group LASSO-SLR	0.0180058	0.000109649	*
5	30	0.4	0.4	Group LASSO-GBJ	Group LASSO-SLR	0.0243743	0.000109649	*
5	30	0.4	0.6	Elastic Net-PCR	Elastic Net-SLR	0.0704891	0.000109649	-
5	30	0.4	0.6	Elastic Net-PCR	Group LASSO-GBJ	0.0502185	0.000109649	-
5	30	0.4	0.6	Elastic Net-PCR	Group LASSO-SLR	0.00523523	0.000109649	**
5	30	0.4	0.6	Elastic Net-SLR	Group LASSO-GBJ	0.76448	0.000109649	-
5	30	0.4	0.6	Elastic Net-SLR	Group LASSO-SLR	0.0764294	0.000109649	-
5	30	0.4	0.6	Group LASSO-GBJ	Group LASSO-SLR	0.160211	0.000109649	-
5	30	0.4	0.8	Elastic Net-PCR	Elastic Net-SLR	0.865913	0.000109649	-
5	30	0.4	0.8	Elastic Net-PCR	Group LASSO-GBJ	0.7935	0.000109649	-
5	30	0.4	0.8	Elastic Net-PCR	Group LASSO-SLR	0.599798	0.000109649	-
5	30	0.4	0.8	Elastic Net-SLR	Group LASSO-GBJ	0.274904	0.000109649	-
5	30	0.4	0.8	Elastic Net-SLR	Group LASSO-SLR	0.699479	0.000109649	-
5	30	0.4	0.8	Group LASSO-GBJ	Group LASSO-SLR	0.168915	0.000109649	-
5	30	0.6	0	Elastic Net-PCR	Elastic Net-SLR	0.0395418	0.000109649	*
5	30	0.6	0	Elastic Net-PCR	Group LASSO-GBJ	0.0110518	0.000109649	*
5	30	0.6	0	Elastic Net-PCR	Group LASSO-SLR	0.00302078	0.000109649	**
5	30	0.6	0	Elastic Net-SLR	Group LASSO-GBJ	0.601235	0.000109649	-
5	30	0.6	0	Elastic Net-SLR	Group LASSO-SLR	0.00125754	0.000109649	**
5	30	0.6	0	Group LASSO-GBJ	Group LASSO-SLR	0.23505	0.000109649	-
5	30	0.6	0.2	Elastic Net-PCR	Elastic Net-SLR	0.0207772	0.000109649	*
5	30	0.6	0.2	Elastic Net-PCR	Group LASSO-GBJ	0.00524618	0.000109649	**
5	30	0.6	0.2	Elastic Net-PCR	Group LASSO-SLR	0.00249976	0.000109649	**
5	30	0.6	0.2	Elastic Net-SLR	Group LASSO-GBJ	1	0.000109649	-
5	30	0.6	0.2	Elastic Net-SLR	Group LASSO-SLR	0.0673467	0.000109649	-
5	30	0.6	0.2	Group LASSO-GBJ	Group LASSO-SLR	0.229816	0.000109649	-
5	30	0.6	0.4	Elastic Net-PCR	Elastic Net-SLR	0.000754314	0.000109649	**
5	30	0.6	0.4	Elastic Net-PCR	Group LASSO-GBJ	0.00633256	0.000109649	**
5	30	0.6	0.4	Elastic Net-PCR	Group LASSO-SLR	0.000141691	0.000109649	**
5	30	0.6	0.4	Elastic Net-SLR	Group LASSO-GBJ	0.341505	0.000109649	-
5	30	0.6	0.4	Elastic Net-SLR	Group LASSO-SLR	0.0142738	0.000109649	*
5	30	0.6	0.4	Group LASSO-GBJ	Group LASSO-SLR	0.00324384	0.000109649	**
5	30	0.6	0.6	Elastic Net-PCR	Elastic Net-SLR	0.00880014	0.000109649	**
5	30	0.6	0.6	Elastic Net-PCR	Group LASSO-GBJ	0.000823288	0.000109649	**
5	30	0.6	0.6	Elastic Net-PCR	Group LASSO-SLR	0.000503448	0.000109649	**
5	30	0.6	0.6	Elastic Net-SLR	Group LASSO-GBJ	0.0402666	0.000109649	*
5	30	0.6	0.6	Elastic Net-SLR	Group LASSO-SLR	0.0125249	0.000109649	*
5	30	0.6	0.6	Group LASSO-GBJ	Group LASSO-SLR	1	0.000109649	-
5	30	0.6	0.8	Elastic Net-PCR	Elastic Net-SLR	0.0427131	0.000109649	*
5	30	0.6	0.8	Elastic Net-PCR	Group LASSO-GBJ	0.000189787	0.000109649	**
5	30	0.6	0.8	Elastic Net-PCR	Group LASSO-SLR	0.0522551	0.000109649	-
5	30	0.6	0.8	Elastic Net-SLR	Group LASSO-GBJ	0.000788043	0.000109649	**
5	30	0.6	0.8	Elastic Net-SLR	Group LASSO-SLR	0.77642	0.000109649	-
5	30	0.6	0.8	Group LASSO-GBJ	Group LASSO-SLR	0.00190383	0.000109649	**
5	30	0.8	0	Elastic Net-PCR	Elastic Net-SLR	0.000440394	0.000109649	**
5	30	0.8	0	Elastic Net-PCR	Group LASSO-GBJ	0.0208846	0.000109649	*
5	30	0.8	0	Elastic Net-PCR	Group LASSO-SLR	0.00014125	0.000109649	**
5	30	0.8	0	Elastic Net-SLR	Group LASSO-GBJ	0.0447616	0.000109649	*
5	30	0.8	0	Elastic Net-SLR	Group LASSO-SLR	0.161511	0.000109649	-
5	30	0.8	0	Group LASSO-GBJ	Group LASSO-SLR	0.00192446	0.000109649	**
5	30	0.8	0.2	Elastic Net-PCR	Elastic Net-SLR	0.000199646	0.000109649	**
5	30	0.8	0.2	Elastic Net-PCR	Group LASSO-GBJ	0.000696652	0.000109649	**
5	30	0.8	0.2	Elastic Net-PCR	Group LASSO-SLR	0.000316717	0.000109649	**
5	30	0.8	0.2	Elastic Net-SLR	Group LASSO-GBJ	0.108349	0.000109649	-
5	30	0.8	0.2	Elastic Net-SLR	Group LASSO-SLR	0.003857	0.000109649	**
5	30	0.8	0.2	Group LASSO-GBJ	Group LASSO-SLR	0.00305647	0.000109649	**
5	30	0.8	0.4	Elastic Net-PCR	Elastic Net-SLR	0.00478812	0.000109649	**
5	30	0.8	0.4	Elastic Net-PCR	Group LASSO-GBJ	0.000572024	0.000109649	**
5	30	0.8	0.4	Elastic Net-PCR	Group LASSO-SLR	0.000842817	0.000109649	**
5	30	0.8	0.4	Elastic Net-SLR	Group LASSO-GBJ	0.136021	0.000109649	-
5	30	0.8	0.4	Elastic Net-SLR	Group LASSO-SLR	0.0244001	0.000109649	*
5	30	0.8	0.4	Group LASSO-GBJ	Group LASSO-SLR	0.855617	0.000109649	-
5	30	0.8	0.6	Elastic Net-PCR	Elastic Net-SLR	0.0408252	0.000109649	*
5	30	0.8	0.6	Elastic Net-PCR	Group LASSO-GBJ	0.000442658	0.000109649	**
5	30	0.8	0.6	Elastic Net-PCR	Group LASSO-SLR	0.0240229	0.000109649	*
5	30	0.8	0.6	Elastic Net-SLR	Group LASSO-GBJ	0.00317829	0.000109649	**
5	30	0.8	0.6	Elastic Net-SLR	Group LASSO-SLR	0.548063	0.000109649	-
5	30	0.8	0.6	Group LASSO-GBJ	Group LASSO-SLR	0.0020673	0.000109649	**
5	30	0.8	0.8	Elastic Net-PCR	Elastic Net-SLR	0.00176595	0.000109649	**
5	30	0.8	0.8	Elastic Net-PCR	Group LASSO-GBJ	9.36924e-05	0.000109649	***
5	30	0.8	0.8	Elastic Net-PCR	Group LASSO-SLR	0.0144925	0.000109649	*
5	30	0.8	0.8	Elastic Net-SLR	Group LASSO-GBJ	0.000164821	0.000109649	**
5	30	0.8	0.8	Elastic Net-SLR	Group LASSO-SLR	0.496676	0.000109649	-
5	30	0.8	0.8	Group LASSO-GBJ	Group LASSO-SLR	9.47547e-05	0.000109649	***
10	30	0	0	Elastic Net-PCR	Elastic Net-SLR	0.00398119	0.000109649	**
10	30	0	0	Elastic Net-PCR	Group LASSO-GBJ	0.0035045	0.000109649	**
10	30	0	0	Elastic Net-PCR	Group LASSO-SLR	0.00077306	0.000109649	**
10	30	0	0	Elastic Net-SLR	Group LASSO-GBJ	0.359854	0.000109649	-
10	30	0	0	Elastic Net-SLR	Group LASSO-SLR	0.00189039	0.000109649	**
10	30	0	0	Group LASSO-GBJ	Group LASSO-SLR	0.458177	0.000109649	-
10	30	0	0.2	Elastic Net-PCR	Elastic Net-SLR	0.000475379	0.000109649	**
10	30	0	0.2	Elastic Net-PCR	Group LASSO-GBJ	9.38247e-05	0.000109649	***
10	30	0	0.2	Elastic Net-PCR	Group LASSO-SLR	0.000140152	0.000109649	**
10	30	0	0.2	Elastic Net-SLR	Group LASSO-GBJ	0.123877	0.000109649	-
10	30	0	0.2	Elastic Net-SLR	Group LASSO-SLR	0.00466088	0.000109649	**
10	30	0	0.2	Group LASSO-GBJ	Group LASSO-SLR	0.443129	0.000109649	-
10	30	0	0.4	Elastic Net-PCR	Elastic Net-SLR	0.000475923	0.000109649	**
10	30	0	0.4	Elastic Net-PCR	Group LASSO-GBJ	0.000195283	0.000109649	**
10	30	0	0.4	Elastic Net-PCR	Group LASSO-SLR	9.46215e-05	0.000109649	***
10	30	0	0.4	Elastic Net-SLR	Group LASSO-GBJ	0.962196	0.000109649	-
10	30	0	0.4	Elastic Net-SLR	Group LASSO-SLR	0.00979958	0.000109649	**
10	30	0	0.4	Group LASSO-GBJ	Group LASSO-SLR	0.0498004	0.000109649	*
10	30	0	0.6	Elastic Net-PCR	Elastic Net-SLR	0.00350865	0.000109649	**
10	30	0	0.6	Elastic Net-PCR	Group LASSO-GBJ	0.000201967	0.000109649	**
10	30	0	0.6	Elastic Net-PCR	Group LASSO-SLR	0.000930922	0.000109649	**
10	30	0	0.6	Elastic Net-SLR	Group LASSO-GBJ	0.129088	0.000109649	-
10	30	0	0.6	Elastic Net-SLR	Group LASSO-SLR	0.0291536	0.000109649	*
10	30	0	0.6	Group LASSO-GBJ	Group LASSO-SLR	0.88688	0.000109649	-
10	30	0	0.8	Elastic Net-PCR	Elastic Net-SLR	0.00414688	0.000109649	**
10	30	0	0.8	Elastic Net-PCR	Group LASSO-GBJ	0.00123495	0.000109649	**
10	30	0	0.8	Elastic Net-PCR	Group LASSO-SLR	0.00168488	0.000109649	**
10	30	0	0.8	Elastic Net-SLR	Group LASSO-GBJ	0.616031	0.000109649	-
10	30	0	0.8	Elastic Net-SLR	Group LASSO-SLR	0.0774652	0.000109649	-
10	30	0	0.8	Group LASSO-GBJ	Group LASSO-SLR	0.983917	0.000109649	-
10	30	0.2	0	Elastic Net-PCR	Elastic Net-SLR	0.00317456	0.000109649	**
10	30	0.2	0	Elastic Net-PCR	Group LASSO-GBJ	0.000201967	0.000109649	**
10	30	0.2	0	Elastic Net-PCR	Group LASSO-SLR	0.00029209	0.000109649	**
10	30	0.2	0	Elastic Net-SLR	Group LASSO-GBJ	0.230062	0.000109649	-
10	30	0.2	0	Elastic Net-SLR	Group LASSO-SLR	0.00095265	0.000109649	**
10	30	0.2	0	Group LASSO-GBJ	Group LASSO-SLR	0.480573	0.000109649	-
10	30	0.2	0.2	Elastic Net-PCR	Elastic Net-SLR	0.000110657	0.000109649	**
10	30	0.2	0.2	Elastic Net-PCR	Group LASSO-GBJ	0.000650161	0.000109649	**
10	30	0.2	0.2	Elastic Net-PCR	Group LASSO-SLR	0.000194407	0.000109649	**
10	30	0.2	0.2	Elastic Net-SLR	Group LASSO-GBJ	0.851399	0.000109649	-
10	30	0.2	0.2	Elastic Net-SLR	Group LASSO-SLR	0.0197696	0.000109649	*
10	30	0.2	0.2	Group LASSO-GBJ	Group LASSO-SLR	0.0756639	0.000109649	-
10	30	0.2	0.4	Elastic Net-PCR	Elastic Net-SLR	0.000148897	0.000109649	**
10	30	0.2	0.4	Elastic Net-PCR	Group LASSO-GBJ	0.000316717	0.000109649	**
10	30	0.2	0.4	Elastic Net-PCR	Group LASSO-SLR	0.000110809	0.000109649	**
10	30	0.2	0.4	Elastic Net-SLR	Group LASSO-GBJ	0.757488	0.000109649	-
10	30	0.2	0.4	Elastic Net-SLR	Group LASSO-SLR	0.147481	0.000109649	-
10	30	0.2	0.4	Group LASSO-GBJ	Group LASSO-SLR	0.116491	0.000109649	-
10	30	0.2	0.6	Elastic Net-PCR	Elastic Net-SLR	0.000827844	0.000109649	**
10	30	0.2	0.6	Elastic Net-PCR	Group LASSO-GBJ	0.00308547	0.000109649	**
10	30	0.2	0.6	Elastic Net-PCR	Group LASSO-SLR	0.000247691	0.000109649	**
10	30	0.2	0.6	Elastic Net-SLR	Group LASSO-GBJ	0.604369	0.000109649	-
10	30	0.2	0.6	Elastic Net-SLR	Group LASSO-SLR	0.000863151	0.000109649	**
10	30	0.2	0.6	Group LASSO-GBJ	Group LASSO-SLR	0.0112269	0.000109649	*
10	30	0.2	0.8	Elastic Net-PCR	Elastic Net-SLR	0.00115603	0.000109649	**
10	30	0.2	0.8	Elastic Net-PCR	Group LASSO-GBJ	0.191361	0.000109649	-
10	30	0.2	0.8	Elastic Net-PCR	Group LASSO-SLR	0.00219998	0.000109649	**
10	30	0.2	0.8	Elastic Net-SLR	Group LASSO-GBJ	0.0047599	0.000109649	**
10	30	0.2	0.8	Elastic Net-SLR	Group LASSO-SLR	0.203305	0.000109649	-
10	30	0.2	0.8	Group LASSO-GBJ	Group LASSO-SLR	0.00207002	0.000109649	**
10	30	0.4	0	Elastic Net-PCR	Elastic Net-SLR	0.00297532	0.000109649	**
10	30	0.4	0	Elastic Net-PCR	Group LASSO-GBJ	0.000251082	0.000109649	**
10	30	0.4	0	Elastic Net-PCR	Group LASSO-SLR	0.000495709	0.000109649	**
10	30	0.4	0	Elastic Net-SLR	Group LASSO-GBJ	0.0359321	0.000109649	*
10	30	0.4	0	Elastic Net-SLR	Group LASSO-SLR	0.00102202	0.000109649	**
10	30	0.4	0	Group LASSO-GBJ	Group LASSO-SLR	0.778331	0.000109649	-
10	30	0.4	0.2	Elastic Net-PCR	Elastic Net-SLR	0.000884422	0.000109649	**
10	30	0.4	0.2	Elastic Net-PCR	Group LASSO-GBJ	0.000549519	0.000109649	**
10	30	0.4	0.2	Elastic Net-PCR	Group LASSO-SLR	0.000128525	0.000109649	**
10	30	0.4	0.2	Elastic Net-SLR	Group LASSO-GBJ	0.149897	0.000109649	-
10	30	0.4	0.2	Elastic Net-SLR	Group LASSO-SLR	0.00315049	0.000109649	**
10	30	0.4	0.2	Group LASSO-GBJ	Group LASSO-SLR	0.88773	0.000109649	-
10	30	0.4	0.4	Elastic Net-PCR	Elastic Net-SLR	0.000212614	0.000109649	**
10	30	0.4	0.4	Elastic Net-PCR	Group LASSO-GBJ	0.000213352	0.000109649	**
10	30	0.4	0.4	Elastic Net-PCR	Group LASSO-SLR	0.000142133	0.000109649	**
10	30	0.4	0.4	Elastic Net-SLR	Group LASSO-GBJ	0.238758	0.000109649	-
10	30	0.4	0.4	Elastic Net-SLR	Group LASSO-SLR	0.122189	0.000109649	-
10	30	0.4	0.4	Group LASSO-GBJ	Group LASSO-SLR	0.871472	0.000109649	-
10	30	0.4	0.6	Elastic Net-PCR	Elastic Net-SLR	0.00014103	0.000109649	**
10	30	0.4	0.6	Elastic Net-PCR	Group LASSO-GBJ	0.000233387	0.000109649	**
10	30	0.4	0.6	Elastic Net-PCR	Group LASSO-SLR	0.00014059	0.000109649	**
10	30	0.4	0.6	Elastic Net-SLR	Group LASSO-GBJ	0.585691	0.000109649	-
10	30	0.4	0.6	Elastic Net-SLR	Group LASSO-SLR	0.383192	0.000109649	-
10	30	0.4	0.6	Group LASSO-GBJ	Group LASSO-SLR	0.677079	0.000109649	-
10	30	0.4	0.8	Elastic Net-PCR	Elastic Net-SLR	0.00108189	0.000109649	**
10	30	0.4	0.8	Elastic Net-PCR	Group LASSO-GBJ	0.000392224	0.000109649	**
10	30	0.4	0.8	Elastic Net-PCR	Group LASSO-SLR	0.00160259	0.000109649	**
10	30	0.4	0.8	Elastic Net-SLR	Group LASSO-GBJ	0.00660872	0.000109649	**
10	30	0.4	0.8	Elastic Net-SLR	Group LASSO-SLR	1	0.000109649	-
10	30	0.4	0.8	Group LASSO-GBJ	Group LASSO-SLR	0.0323937	0.000109649	*
10	30	0.6	0	Elastic Net-PCR	Elastic Net-SLR	0.00017388	0.000109649	**
10	30	0.6	0	Elastic Net-PCR	Group LASSO-GBJ	0.000109742	0.000109649	**
10	30	0.6	0	Elastic Net-PCR	Group LASSO-SLR	0.000148897	0.000109649	**
10	30	0.6	0	Elastic Net-SLR	Group LASSO-GBJ	0.135264	0.000109649	-
10	30	0.6	0	Elastic Net-SLR	Group LASSO-SLR	0.000895076	0.000109649	**
10	30	0.6	0	Group LASSO-GBJ	Group LASSO-SLR	0.656934	0.000109649	-
10	30	0.6	0.2	Elastic Net-PCR	Elastic Net-SLR	0.00479733	0.000109649	**
10	30	0.6	0.2	Elastic Net-PCR	Group LASSO-GBJ	0.000162	0.000109649	**
10	30	0.6	0.2	Elastic Net-PCR	Group LASSO-SLR	0.0003648	0.000109649	**
10	30	0.6	0.2	Elastic Net-SLR	Group LASSO-GBJ	0.014559	0.000109649	*
10	30	0.6	0.2	Elastic Net-SLR	Group LASSO-SLR	0.000920524	0.000109649	**
10	30	0.6	0.2	Group LASSO-GBJ	Group LASSO-SLR	0.913023	0.000109649	-
10	30	0.6	0.4	Elastic Net-PCR	Elastic Net-SLR	0.00694995	0.000109649	**
10	30	0.6	0.4	Elastic Net-PCR	Group LASSO-GBJ	9.47547e-05	0.000109649	***
10	30	0.6	0.4	Elastic Net-PCR	Group LASSO-SLR	0.000170272	0.000109649	**
10	30	0.6	0.4	Elastic Net-SLR	Group LASSO-GBJ	0.00342866	0.000109649	**
10	30	0.6	0.4	Elastic Net-SLR	Group LASSO-SLR	0.000754314	0.000109649	**
10	30	0.6	0.4	Group LASSO-GBJ	Group LASSO-SLR	0.569914	0.000109649	-
10	30	0.6	0.6	Elastic Net-PCR	Elastic Net-SLR	0.00028885	0.000109649	**
10	30	0.6	0.6	Elastic Net-PCR	Group LASSO-GBJ	9.51555e-05	0.000109649	***
10	30	0.6	0.6	Elastic Net-PCR	Group LASSO-SLR	9.48882e-05	0.000109649	***
10	30	0.6	0.6	Elastic Net-SLR	Group LASSO-GBJ	0.000412524	0.000109649	**
10	30	0.6	0.6	Elastic Net-SLR	Group LASSO-SLR	0.0159657	0.000109649	*
10	30	0.6	0.6	Group LASSO-GBJ	Group LASSO-SLR	0.00577123	0.000109649	**
10	30	0.6	0.8	Elastic Net-PCR	Elastic Net-SLR	0.000180266	0.000109649	**
10	30	0.6	0.8	Elastic Net-PCR	Group LASSO-GBJ	0.000141912	0.000109649	**
10	30	0.6	0.8	Elastic Net-PCR	Group LASSO-SLR	0.000119766	0.000109649	**
10	30	0.6	0.8	Elastic Net-SLR	Group LASSO-GBJ	0.000928312	0.000109649	**
10	30	0.6	0.8	Elastic Net-SLR	Group LASSO-SLR	0.349188	0.000109649	-
10	30	0.6	0.8	Group LASSO-GBJ	Group LASSO-SLR	0.000548905	0.000109649	**
10	30	0.8	0	Elastic Net-PCR	Elastic Net-SLR	0.000137707	0.000109649	**
10	30	0.8	0	Elastic Net-PCR	Group LASSO-GBJ	0.000110657	0.000109649	**
10	30	0.8	0	Elastic Net-PCR	Group LASSO-SLR	9.43553e-05	0.000109649	***
10	30	0.8	0	Elastic Net-SLR	Group LASSO-GBJ	0.152496	0.000109649	-
10	30	0.8	0	Elastic Net-SLR	Group LASSO-SLR	0.000585425	0.000109649	**
10	30	0.8	0	Group LASSO-GBJ	Group LASSO-SLR	0.0373135	0.000109649	*
10	30	0.8	0.2	Elastic Net-PCR	Elastic Net-SLR	0.00166482	0.000109649	**
10	30	0.8	0.2	Elastic Net-PCR	Group LASSO-GBJ	9.48882e-05	0.000109649	***
10	30	0.8	0.2	Elastic Net-PCR	Group LASSO-SLR	0.000288894	0.000109649	**
10	30	0.8	0.2	Elastic Net-SLR	Group LASSO-GBJ	0.000558242	0.000109649	**
10	30	0.8	0.2	Elastic Net-SLR	Group LASSO-SLR	0.00140615	0.000109649	**
10	30	0.8	0.2	Group LASSO-GBJ	Group LASSO-SLR	0.348209	0.000109649	-
10	30	0.8	0.4	Elastic Net-PCR	Elastic Net-SLR	9.43553e-05	0.000109649	***
10	30	0.8	0.4	Elastic Net-PCR	Group LASSO-GBJ	9.51555e-05	0.000109649	***
10	30	0.8	0.4	Elastic Net-PCR	Group LASSO-SLR	9.40897e-05	0.000109649	***
10	30	0.8	0.4	Elastic Net-SLR	Group LASSO-GBJ	0.000959299	0.000109649	**
10	30	0.8	0.4	Elastic Net-SLR	Group LASSO-SLR	0.0256088	0.000109649	*
10	30	0.8	0.4	Group LASSO-GBJ	Group LASSO-SLR	0.00132337	0.000109649	**
10	30	0.8	0.6	Elastic Net-PCR	Elastic Net-SLR	0.00298034	0.000109649	**
10	30	0.8	0.6	Elastic Net-PCR	Group LASSO-GBJ	0.000142576	0.000109649	**
10	30	0.8	0.6	Elastic Net-PCR	Group LASSO-SLR	0.000515552	0.000109649	**
10	30	0.8	0.6	Elastic Net-SLR	Group LASSO-GBJ	9.50217e-05	0.000109649	***
10	30	0.8	0.6	Elastic Net-SLR	Group LASSO-SLR	0.000768882	0.000109649	**
10	30	0.8	0.6	Group LASSO-GBJ	Group LASSO-SLR	0.000476467	0.000109649	**
10	30	0.8	0.8	Elastic Net-PCR	Elastic Net-SLR	0.000309572	0.000109649	**
10	30	0.8	0.8	Elastic Net-PCR	Group LASSO-GBJ	9.47547e-05	0.000109649	***
10	30	0.8	0.8	Elastic Net-PCR	Group LASSO-SLR	0.000194116	0.000109649	**
10	30	0.8	0.8	Elastic Net-SLR	Group LASSO-GBJ	9.48882e-05	0.000109649	***
10	30	0.8	0.8	Elastic Net-SLR	Group LASSO-SLR	0.3903	0.000109649	-
10	30	0.8	0.8	Group LASSO-GBJ	Group LASSO-SLR	9.42225e-05	0.000109649	***
