## Supplementary material for "Tissue specificity-aware TWAS (TSA-TWAS) framework identifies novel associations with metabolic, immunologic, and virologic traits in HIV-positive adults": S2 Table

### Sheet: Sheet1
Note: in the column of Significance, * represents exact p-value < 0.05, ** represents exact p-values < 0.01, *** represents exact p-values < Bonferroni corrected significance threshold
Number of Gene-expressing Tissues	Total Number of eQTLs	Percentage of eQTLs that Are Shared among Tissues	Expression Similarities among Tissues	TWAS Method 1	TWAS Method 2	Wilcoxon Signed-rank Test p	Bonferroni Corrected Significance Threshold	Significance
1	30	0	0	Elastic Net-PCR	Elastic Net-SLR	NA	0.000109649	-
1	30	0	0	Elastic Net-PCR	Group LASSO-GBJ	6.89106e-10	0.000109649	***
1	30	0	0	Elastic Net-PCR	Group LASSO-SLR	0.0450951	0.000109649	*
1	30	0	0	Elastic Net-SLR	Group LASSO-GBJ	6.89106e-10	0.000109649	***
1	30	0	0	Elastic Net-SLR	Group LASSO-SLR	0.0450951	0.000109649	*
1	30	0	0	Group LASSO-GBJ	Group LASSO-SLR	6.75058e-10	0.000109649	***
2	30	0	0	Elastic Net-PCR	Elastic Net-SLR	1.76287e-09	0.000109649	***
2	30	0	0	Elastic Net-PCR	Group LASSO-GBJ	0.284976	0.000109649	-
2	30	0	0	Elastic Net-PCR	Group LASSO-SLR	1.12562e-09	0.000109649	***
2	30	0	0	Elastic Net-SLR	Group LASSO-GBJ	2.38617e-09	0.000109649	***
2	30	0	0	Elastic Net-SLR	Group LASSO-SLR	0.183167	0.000109649	-
2	30	0	0	Group LASSO-GBJ	Group LASSO-SLR	1.05256e-09	0.000109649	***
2	30	0	0.2	Elastic Net-PCR	Elastic Net-SLR	9.32964e-05	0.000109649	***
2	30	0	0.2	Elastic Net-PCR	Group LASSO-GBJ	0.143103	0.000109649	-
2	30	0	0.2	Elastic Net-PCR	Group LASSO-SLR	9.18552e-05	0.000109649	***
2	30	0	0.2	Elastic Net-SLR	Group LASSO-GBJ	9.32964e-05	0.000109649	***
2	30	0	0.2	Elastic Net-SLR	Group LASSO-SLR	0.407416	0.000109649	-
2	30	0	0.2	Group LASSO-GBJ	Group LASSO-SLR	8.33175e-05	0.000109649	***
2	30	0	0.4	Elastic Net-PCR	Elastic Net-SLR	0.00014059	0.000109649	**
2	30	0	0.4	Elastic Net-PCR	Group LASSO-GBJ	0.376397	0.000109649	-
2	30	0	0.4	Elastic Net-PCR	Group LASSO-SLR	0.000177017	0.000109649	**
2	30	0	0.4	Elastic Net-SLR	Group LASSO-GBJ	9.46215e-05	0.000109649	***
2	30	0	0.4	Elastic Net-SLR	Group LASSO-SLR	0.0808318	0.000109649	-
2	30	0	0.4	Group LASSO-GBJ	Group LASSO-SLR	9.30331e-05	0.000109649	***
2	30	0	0.6	Elastic Net-PCR	Elastic Net-SLR	9.26392e-05	0.000109649	***
2	30	0	0.6	Elastic Net-PCR	Group LASSO-GBJ	0.431904	0.000109649	-
2	30	0	0.6	Elastic Net-PCR	Group LASSO-SLR	0.00014103	0.000109649	**
2	30	0	0.6	Elastic Net-SLR	Group LASSO-GBJ	9.42225e-05	0.000109649	***
2	30	0	0.6	Elastic Net-SLR	Group LASSO-SLR	0.0138111	0.000109649	*
2	30	0	0.6	Group LASSO-GBJ	Group LASSO-SLR	9.36924e-05	0.000109649	***
2	30	0	0.8	Elastic Net-PCR	Elastic Net-SLR	0.00020859	0.000109649	**
2	30	0	0.8	Elastic Net-PCR	Group LASSO-GBJ	0.450029	0.000109649	-
2	30	0	0.8	Elastic Net-PCR	Group LASSO-SLR	0.000312428	0.000109649	**
2	30	0	0.8	Elastic Net-SLR	Group LASSO-GBJ	9.47547e-05	0.000109649	***
2	30	0	0.8	Elastic Net-SLR	Group LASSO-SLR	0.194409	0.000109649	-
2	30	0	0.8	Group LASSO-GBJ	Group LASSO-SLR	9.31647e-05	0.000109649	***
2	30	0.2	0	Elastic Net-PCR	Elastic Net-SLR	9.42225e-05	0.000109649	***
2	30	0.2	0	Elastic Net-PCR	Group LASSO-GBJ	0.0636683	0.000109649	-
2	30	0.2	0	Elastic Net-PCR	Group LASSO-SLR	9.46215e-05	0.000109649	***
2	30	0.2	0	Elastic Net-SLR	Group LASSO-GBJ	9.40897e-05	0.000109649	***
2	30	0.2	0	Elastic Net-SLR	Group LASSO-SLR	0.245871	0.000109649	-
2	30	0.2	0	Group LASSO-GBJ	Group LASSO-SLR	9.05597e-05	0.000109649	***
2	30	0.2	0.2	Elastic Net-PCR	Elastic Net-SLR	0.00014059	0.000109649	**
2	30	0.2	0.2	Elastic Net-PCR	Group LASSO-GBJ	0.759614	0.000109649	-
2	30	0.2	0.2	Elastic Net-PCR	Group LASSO-SLR	9.48882e-05	0.000109649	***
2	30	0.2	0.2	Elastic Net-SLR	Group LASSO-GBJ	0.000141691	0.000109649	**
2	30	0.2	0.2	Elastic Net-SLR	Group LASSO-SLR	0.752494	0.000109649	-
2	30	0.2	0.2	Group LASSO-GBJ	Group LASSO-SLR	9.29017e-05	0.000109649	***
2	30	0.2	0.4	Elastic Net-PCR	Elastic Net-SLR	9.39572e-05	0.000109649	***
2	30	0.2	0.4	Elastic Net-PCR	Group LASSO-GBJ	0.345421	0.000109649	-
2	30	0.2	0.4	Elastic Net-PCR	Group LASSO-SLR	0.000128002	0.000109649	**
2	30	0.2	0.4	Elastic Net-SLR	Group LASSO-GBJ	0.000128176	0.000109649	**
2	30	0.2	0.4	Elastic Net-SLR	Group LASSO-SLR	0.228408	0.000109649	-
2	30	0.2	0.4	Group LASSO-GBJ	Group LASSO-SLR	0.000139715	0.000109649	**
2	30	0.2	0.6	Elastic Net-PCR	Elastic Net-SLR	9.35603e-05	0.000109649	***
2	30	0.2	0.6	Elastic Net-PCR	Group LASSO-GBJ	0.24214	0.000109649	-
2	30	0.2	0.6	Elastic Net-PCR	Group LASSO-SLR	9.34283e-05	0.000109649	***
2	30	0.2	0.6	Elastic Net-SLR	Group LASSO-GBJ	9.34283e-05	0.000109649	***
2	30	0.2	0.6	Elastic Net-SLR	Group LASSO-SLR	0.227481	0.000109649	-
2	30	0.2	0.6	Group LASSO-GBJ	Group LASSO-SLR	9.05597e-05	0.000109649	***
2	30	0.2	0.8	Elastic Net-PCR	Elastic Net-SLR	9.46215e-05	0.000109649	***
2	30	0.2	0.8	Elastic Net-PCR	Group LASSO-GBJ	0.573518	0.000109649	-
2	30	0.2	0.8	Elastic Net-PCR	Group LASSO-SLR	0.000110199	0.000109649	**
2	30	0.2	0.8	Elastic Net-SLR	Group LASSO-GBJ	9.35603e-05	0.000109649	***
2	30	0.2	0.8	Elastic Net-SLR	Group LASSO-SLR	0.681528	0.000109649	-
2	30	0.2	0.8	Group LASSO-GBJ	Group LASSO-SLR	9.25082e-05	0.000109649	***
2	30	0.4	0	Elastic Net-PCR	Elastic Net-SLR	9.48882e-05	0.000109649	***
2	30	0.4	0	Elastic Net-PCR	Group LASSO-GBJ	0.0892107	0.000109649	-
2	30	0.4	0	Elastic Net-PCR	Group LASSO-SLR	0.00014059	0.000109649	**
2	30	0.4	0	Elastic Net-SLR	Group LASSO-GBJ	0.000247157	0.000109649	**
2	30	0.4	0	Elastic Net-SLR	Group LASSO-SLR	0.168165	0.000109649	-
2	30	0.4	0	Group LASSO-GBJ	Group LASSO-SLR	0.000133698	0.000109649	**
2	30	0.4	0.2	Elastic Net-PCR	Elastic Net-SLR	0.000141691	0.000109649	**
2	30	0.4	0.2	Elastic Net-PCR	Group LASSO-GBJ	1	0.000109649	-
2	30	0.4	0.2	Elastic Net-PCR	Group LASSO-SLR	9.48882e-05	0.000109649	***
2	30	0.4	0.2	Elastic Net-SLR	Group LASSO-GBJ	9.2116e-05	0.000109649	***
2	30	0.4	0.2	Elastic Net-SLR	Group LASSO-SLR	0.102579	0.000109649	-
2	30	0.4	0.2	Group LASSO-GBJ	Group LASSO-SLR	9.08177e-05	0.000109649	***
2	30	0.4	0.4	Elastic Net-PCR	Elastic Net-SLR	9.46215e-05	0.000109649	***
2	30	0.4	0.4	Elastic Net-PCR	Group LASSO-GBJ	0.835841	0.000109649	-
2	30	0.4	0.4	Elastic Net-PCR	Group LASSO-SLR	0.00014081	0.000109649	**
2	30	0.4	0.4	Elastic Net-SLR	Group LASSO-GBJ	0.00029824	0.000109649	**
2	30	0.4	0.4	Elastic Net-SLR	Group LASSO-SLR	0.344846	0.000109649	-
2	30	0.4	0.4	Group LASSO-GBJ	Group LASSO-SLR	9.39572e-05	0.000109649	***
2	30	0.4	0.6	Elastic Net-PCR	Elastic Net-SLR	9.38247e-05	0.000109649	***
2	30	0.4	0.6	Elastic Net-PCR	Group LASSO-GBJ	0.448338	0.000109649	-
2	30	0.4	0.6	Elastic Net-PCR	Group LASSO-SLR	9.43553e-05	0.000109649	***
2	30	0.4	0.6	Elastic Net-SLR	Group LASSO-GBJ	9.42225e-05	0.000109649	***
2	30	0.4	0.6	Elastic Net-SLR	Group LASSO-SLR	0.569696	0.000109649	-
2	30	0.4	0.6	Group LASSO-GBJ	Group LASSO-SLR	9.1595e-05	0.000109649	***
2	30	0.4	0.8	Elastic Net-PCR	Elastic Net-SLR	0.000140152	0.000109649	**
2	30	0.4	0.8	Elastic Net-PCR	Group LASSO-GBJ	0.491852	0.000109649	-
2	30	0.4	0.8	Elastic Net-PCR	Group LASSO-SLR	0.000208226	0.000109649	**
2	30	0.4	0.8	Elastic Net-SLR	Group LASSO-GBJ	0.000211878	0.000109649	**
2	30	0.4	0.8	Elastic Net-SLR	Group LASSO-SLR	0.752052	0.000109649	-
2	30	0.4	0.8	Group LASSO-GBJ	Group LASSO-SLR	9.47547e-05	0.000109649	***
2	30	0.6	0	Elastic Net-PCR	Elastic Net-SLR	0.00014081	0.000109649	**
2	30	0.6	0	Elastic Net-PCR	Group LASSO-GBJ	0.841321	0.000109649	-
2	30	0.6	0	Elastic Net-PCR	Group LASSO-SLR	0.000127308	0.000109649	**
2	30	0.6	0	Elastic Net-SLR	Group LASSO-GBJ	9.44883e-05	0.000109649	***
2	30	0.6	0	Elastic Net-SLR	Group LASSO-SLR	0.705387	0.000109649	-
2	30	0.6	0	Group LASSO-GBJ	Group LASSO-SLR	9.03023e-05	0.000109649	***
2	30	0.6	0.2	Elastic Net-PCR	Elastic Net-SLR	0.000139933	0.000109649	**
2	30	0.6	0.2	Elastic Net-PCR	Group LASSO-GBJ	0.924849	0.000109649	-
2	30	0.6	0.2	Elastic Net-PCR	Group LASSO-SLR	0.000141691	0.000109649	**
2	30	0.6	0.2	Elastic Net-SLR	Group LASSO-GBJ	9.04309e-05	0.000109649	***
2	30	0.6	0.2	Elastic Net-SLR	Group LASSO-SLR	0.0795956	0.000109649	-
2	30	0.6	0.2	Group LASSO-GBJ	Group LASSO-SLR	8.99172e-05	0.000109649	***
2	30	0.6	0.4	Elastic Net-PCR	Elastic Net-SLR	9.22466e-05	0.000109649	***
2	30	0.6	0.4	Elastic Net-PCR	Group LASSO-GBJ	0.708194	0.000109649	-
2	30	0.6	0.4	Elastic Net-PCR	Group LASSO-SLR	0.00012456	0.000109649	**
2	30	0.6	0.4	Elastic Net-SLR	Group LASSO-GBJ	9.31647e-05	0.000109649	***
2	30	0.6	0.4	Elastic Net-SLR	Group LASSO-SLR	0.403203	0.000109649	-
2	30	0.6	0.4	Group LASSO-GBJ	Group LASSO-SLR	9.23773e-05	0.000109649	***
2	30	0.6	0.6	Elastic Net-PCR	Elastic Net-SLR	9.51555e-05	0.000109649	***
2	30	0.6	0.6	Elastic Net-PCR	Group LASSO-GBJ	0.669123	0.000109649	-
2	30	0.6	0.6	Elastic Net-PCR	Group LASSO-SLR	9.48882e-05	0.000109649	***
2	30	0.6	0.6	Elastic Net-SLR	Group LASSO-GBJ	9.34283e-05	0.000109649	***
2	30	0.6	0.6	Elastic Net-SLR	Group LASSO-SLR	0.915844	0.000109649	-
2	30	0.6	0.6	Group LASSO-GBJ	Group LASSO-SLR	9.46215e-05	0.000109649	***
2	30	0.6	0.8	Elastic Net-PCR	Elastic Net-SLR	0.000324879	0.000109649	**
2	30	0.6	0.8	Elastic Net-PCR	Group LASSO-GBJ	0.682499	0.000109649	-
2	30	0.6	0.8	Elastic Net-PCR	Group LASSO-SLR	0.00047513	0.000109649	**
2	30	0.6	0.8	Elastic Net-SLR	Group LASSO-GBJ	0.000167359	0.000109649	**
2	30	0.6	0.8	Elastic Net-SLR	Group LASSO-SLR	0.261886	0.000109649	-
2	30	0.6	0.8	Group LASSO-GBJ	Group LASSO-SLR	0.000209682	0.000109649	**
2	30	0.8	0	Elastic Net-PCR	Elastic Net-SLR	0.000160573	0.000109649	**
2	30	0.8	0	Elastic Net-PCR	Group LASSO-GBJ	0.192652	0.000109649	-
2	30	0.8	0	Elastic Net-PCR	Group LASSO-SLR	0.000129224	0.000109649	**
2	30	0.8	0	Elastic Net-SLR	Group LASSO-GBJ	0.000133065	0.000109649	**
2	30	0.8	0	Elastic Net-SLR	Group LASSO-SLR	0.723674	0.000109649	-
2	30	0.8	0	Group LASSO-GBJ	Group LASSO-SLR	9.00454e-05	0.000109649	***
2	30	0.8	0.2	Elastic Net-PCR	Elastic Net-SLR	0.000140152	0.000109649	**
2	30	0.8	0.2	Elastic Net-PCR	Group LASSO-GBJ	0.475376	0.000109649	-
2	30	0.8	0.2	Elastic Net-PCR	Group LASSO-SLR	9.36924e-05	0.000109649	***
2	30	0.8	0.2	Elastic Net-SLR	Group LASSO-GBJ	0.000189215	0.000109649	**
2	30	0.8	0.2	Elastic Net-SLR	Group LASSO-SLR	0.160915	0.000109649	-
2	30	0.8	0.2	Group LASSO-GBJ	Group LASSO-SLR	8.86426e-05	0.000109649	***
2	30	0.8	0.4	Elastic Net-PCR	Elastic Net-SLR	0.00011846	0.000109649	**
2	30	0.8	0.4	Elastic Net-PCR	Group LASSO-GBJ	1	0.000109649	-
2	30	0.8	0.4	Elastic Net-PCR	Group LASSO-SLR	0.000105994	0.000109649	***
2	30	0.8	0.4	Elastic Net-SLR	Group LASSO-GBJ	9.44883e-05	0.000109649	***
2	30	0.8	0.4	Elastic Net-SLR	Group LASSO-SLR	1	0.000109649	-
2	30	0.8	0.4	Group LASSO-GBJ	Group LASSO-SLR	9.22466e-05	0.000109649	***
2	30	0.8	0.6	Elastic Net-PCR	Elastic Net-SLR	0.000137975	0.000109649	**
2	30	0.8	0.6	Elastic Net-PCR	Group LASSO-GBJ	0.292733	0.000109649	-
2	30	0.8	0.6	Elastic Net-PCR	Group LASSO-SLR	9.43553e-05	0.000109649	***
2	30	0.8	0.6	Elastic Net-SLR	Group LASSO-GBJ	0.000139933	0.000109649	**
2	30	0.8	0.6	Elastic Net-SLR	Group LASSO-SLR	0.339171	0.000109649	-
2	30	0.8	0.6	Group LASSO-GBJ	Group LASSO-SLR	9.38247e-05	0.000109649	***
2	30	0.8	0.8	Elastic Net-PCR	Elastic Net-SLR	9.32964e-05	0.000109649	***
2	30	0.8	0.8	Elastic Net-PCR	Group LASSO-GBJ	0.305059	0.000109649	-
2	30	0.8	0.8	Elastic Net-PCR	Group LASSO-SLR	0.000137327	0.000109649	**
2	30	0.8	0.8	Elastic Net-SLR	Group LASSO-GBJ	0.000138843	0.000109649	**
2	30	0.8	0.8	Elastic Net-SLR	Group LASSO-SLR	0.75001	0.000109649	-
2	30	0.8	0.8	Group LASSO-GBJ	Group LASSO-SLR	9.38247e-05	0.000109649	***
5	30	0	0	Elastic Net-PCR	Elastic Net-SLR	9.40897e-05	0.000109649	***
5	30	0	0	Elastic Net-PCR	Group LASSO-GBJ	0.505681	0.000109649	-
5	30	0	0	Elastic Net-PCR	Group LASSO-SLR	9.48882e-05	0.000109649	***
5	30	0	0	Elastic Net-SLR	Group LASSO-GBJ	9.46215e-05	0.000109649	***
5	30	0	0	Elastic Net-SLR	Group LASSO-SLR	0.271239	0.000109649	-
5	30	0	0	Group LASSO-GBJ	Group LASSO-SLR	9.54233e-05	0.000109649	***
5	30	0	0.2	Elastic Net-PCR	Elastic Net-SLR	9.52893e-05	0.000109649	***
5	30	0	0.2	Elastic Net-PCR	Group LASSO-GBJ	0.123209	0.000109649	-
5	30	0	0.2	Elastic Net-PCR	Group LASSO-SLR	9.52893e-05	0.000109649	***
5	30	0	0.2	Elastic Net-SLR	Group LASSO-GBJ	9.44883e-05	0.000109649	***
5	30	0	0.2	Elastic Net-SLR	Group LASSO-SLR	0.52173	0.000109649	-
5	30	0	0.2	Group LASSO-GBJ	Group LASSO-SLR	9.46215e-05	0.000109649	***
5	30	0	0.4	Elastic Net-PCR	Elastic Net-SLR	0.000141691	0.000109649	**
5	30	0	0.4	Elastic Net-PCR	Group LASSO-GBJ	0.1152	0.000109649	-
5	30	0	0.4	Elastic Net-PCR	Group LASSO-SLR	0.000141912	0.000109649	**
5	30	0	0.4	Elastic Net-SLR	Group LASSO-GBJ	9.50217e-05	0.000109649	***
5	30	0	0.4	Elastic Net-SLR	Group LASSO-SLR	0.234953	0.000109649	-
5	30	0	0.4	Group LASSO-GBJ	Group LASSO-SLR	9.48882e-05	0.000109649	***
5	30	0	0.6	Elastic Net-PCR	Elastic Net-SLR	9.51555e-05	0.000109649	***
5	30	0	0.6	Elastic Net-PCR	Group LASSO-GBJ	0.868168	0.000109649	-
5	30	0	0.6	Elastic Net-PCR	Group LASSO-SLR	9.52893e-05	0.000109649	***
5	30	0	0.6	Elastic Net-SLR	Group LASSO-GBJ	0.000110809	0.000109649	**
5	30	0	0.6	Elastic Net-SLR	Group LASSO-SLR	0.0942741	0.000109649	-
5	30	0	0.6	Group LASSO-GBJ	Group LASSO-SLR	0.000110809	0.000109649	**
5	30	0	0.8	Elastic Net-PCR	Elastic Net-SLR	9.44883e-05	0.000109649	***
5	30	0	0.8	Elastic Net-PCR	Group LASSO-GBJ	0.0382502	0.000109649	*
5	30	0	0.8	Elastic Net-PCR	Group LASSO-SLR	9.43553e-05	0.000109649	***
5	30	0	0.8	Elastic Net-SLR	Group LASSO-GBJ	0.000141912	0.000109649	**
5	30	0	0.8	Elastic Net-SLR	Group LASSO-SLR	0.191602	0.000109649	-
5	30	0	0.8	Group LASSO-GBJ	Group LASSO-SLR	9.52893e-05	0.000109649	***
5	30	0.2	0	Elastic Net-PCR	Elastic Net-SLR	9.54233e-05	0.000109649	***
5	30	0.2	0	Elastic Net-PCR	Group LASSO-GBJ	0.197127	0.000109649	-
5	30	0.2	0	Elastic Net-PCR	Group LASSO-SLR	9.54233e-05	0.000109649	***
5	30	0.2	0	Elastic Net-SLR	Group LASSO-GBJ	9.54233e-05	0.000109649	***
5	30	0.2	0	Elastic Net-SLR	Group LASSO-SLR	0.569752	0.000109649	-
5	30	0.2	0	Group LASSO-GBJ	Group LASSO-SLR	9.54233e-05	0.000109649	***
5	30	0.2	0.2	Elastic Net-PCR	Elastic Net-SLR	9.47547e-05	0.000109649	***
5	30	0.2	0.2	Elastic Net-PCR	Group LASSO-GBJ	0.0737926	0.000109649	-
5	30	0.2	0.2	Elastic Net-PCR	Group LASSO-SLR	9.54233e-05	0.000109649	***
5	30	0.2	0.2	Elastic Net-SLR	Group LASSO-GBJ	0.000110809	0.000109649	**
5	30	0.2	0.2	Elastic Net-SLR	Group LASSO-SLR	0.314193	0.000109649	-
5	30	0.2	0.2	Group LASSO-GBJ	Group LASSO-SLR	0.000110504	0.000109649	**
5	30	0.2	0.4	Elastic Net-PCR	Elastic Net-SLR	9.48882e-05	0.000109649	***
5	30	0.2	0.4	Elastic Net-PCR	Group LASSO-GBJ	0.844223	0.000109649	-
5	30	0.2	0.4	Elastic Net-PCR	Group LASSO-SLR	9.52893e-05	0.000109649	***
5	30	0.2	0.4	Elastic Net-SLR	Group LASSO-GBJ	9.52893e-05	0.000109649	***
5	30	0.2	0.4	Elastic Net-SLR	Group LASSO-SLR	0.676083	0.000109649	-
5	30	0.2	0.4	Group LASSO-GBJ	Group LASSO-SLR	9.51555e-05	0.000109649	***
5	30	0.2	0.6	Elastic Net-PCR	Elastic Net-SLR	9.48882e-05	0.000109649	***
5	30	0.2	0.6	Elastic Net-PCR	Group LASSO-GBJ	0.166911	0.000109649	-
5	30	0.2	0.6	Elastic Net-PCR	Group LASSO-SLR	9.50217e-05	0.000109649	***
5	30	0.2	0.6	Elastic Net-SLR	Group LASSO-GBJ	0.000167359	0.000109649	**
5	30	0.2	0.6	Elastic Net-SLR	Group LASSO-SLR	0.51601	0.000109649	-
5	30	0.2	0.6	Group LASSO-GBJ	Group LASSO-SLR	0.000110809	0.000109649	**
5	30	0.2	0.8	Elastic Net-PCR	Elastic Net-SLR	9.51555e-05	0.000109649	***
5	30	0.2	0.8	Elastic Net-PCR	Group LASSO-GBJ	0.123782	0.000109649	-
5	30	0.2	0.8	Elastic Net-PCR	Group LASSO-SLR	9.54233e-05	0.000109649	***
5	30	0.2	0.8	Elastic Net-SLR	Group LASSO-GBJ	0.000110504	0.000109649	**
5	30	0.2	0.8	Elastic Net-SLR	Group LASSO-SLR	0.818733	0.000109649	-
5	30	0.2	0.8	Group LASSO-GBJ	Group LASSO-SLR	0.000110351	0.000109649	**
5	30	0.4	0	Elastic Net-PCR	Elastic Net-SLR	0.000138264	0.000109649	**
5	30	0.4	0	Elastic Net-PCR	Group LASSO-GBJ	0.276404	0.000109649	-
5	30	0.4	0	Elastic Net-PCR	Group LASSO-SLR	0.000175019	0.000109649	**
5	30	0.4	0	Elastic Net-SLR	Group LASSO-GBJ	0.000128699	0.000109649	**
5	30	0.4	0	Elastic Net-SLR	Group LASSO-SLR	0.196245	0.000109649	-
5	30	0.4	0	Group LASSO-GBJ	Group LASSO-SLR	0.000128699	0.000109649	**
5	30	0.4	0.2	Elastic Net-PCR	Elastic Net-SLR	9.52893e-05	0.000109649	***
5	30	0.4	0.2	Elastic Net-PCR	Group LASSO-GBJ	0.0989944	0.000109649	-
5	30	0.4	0.2	Elastic Net-PCR	Group LASSO-SLR	9.51555e-05	0.000109649	***
5	30	0.4	0.2	Elastic Net-SLR	Group LASSO-GBJ	9.52893e-05	0.000109649	***
5	30	0.4	0.2	Elastic Net-SLR	Group LASSO-SLR	0.0140584	0.000109649	*
5	30	0.4	0.2	Group LASSO-GBJ	Group LASSO-SLR	9.54233e-05	0.000109649	***
5	30	0.4	0.4	Elastic Net-PCR	Elastic Net-SLR	9.51555e-05	0.000109649	***
5	30	0.4	0.4	Elastic Net-PCR	Group LASSO-GBJ	0.459667	0.000109649	-
5	30	0.4	0.4	Elastic Net-PCR	Group LASSO-SLR	9.48882e-05	0.000109649	***
5	30	0.4	0.4	Elastic Net-SLR	Group LASSO-GBJ	9.52893e-05	0.000109649	***
5	30	0.4	0.4	Elastic Net-SLR	Group LASSO-SLR	0.275595	0.000109649	-
5	30	0.4	0.4	Group LASSO-GBJ	Group LASSO-SLR	9.52893e-05	0.000109649	***
5	30	0.4	0.6	Elastic Net-PCR	Elastic Net-SLR	9.52893e-05	0.000109649	***
5	30	0.4	0.6	Elastic Net-PCR	Group LASSO-GBJ	0.378497	0.000109649	-
5	30	0.4	0.6	Elastic Net-PCR	Group LASSO-SLR	9.52893e-05	0.000109649	***
5	30	0.4	0.6	Elastic Net-SLR	Group LASSO-GBJ	9.50217e-05	0.000109649	***
5	30	0.4	0.6	Elastic Net-SLR	Group LASSO-SLR	0.718073	0.000109649	-
5	30	0.4	0.6	Group LASSO-GBJ	Group LASSO-SLR	9.46215e-05	0.000109649	***
5	30	0.4	0.8	Elastic Net-PCR	Elastic Net-SLR	9.51555e-05	0.000109649	***
5	30	0.4	0.8	Elastic Net-PCR	Group LASSO-GBJ	0.183336	0.000109649	-
5	30	0.4	0.8	Elastic Net-PCR	Group LASSO-SLR	9.55574e-05	0.000109649	***
5	30	0.4	0.8	Elastic Net-SLR	Group LASSO-GBJ	9.52893e-05	0.000109649	***
5	30	0.4	0.8	Elastic Net-SLR	Group LASSO-SLR	0.836911	0.000109649	-
5	30	0.4	0.8	Group LASSO-GBJ	Group LASSO-SLR	9.47547e-05	0.000109649	***
5	30	0.6	0	Elastic Net-PCR	Elastic Net-SLR	0.000142133	0.000109649	**
5	30	0.6	0	Elastic Net-PCR	Group LASSO-GBJ	0.674424	0.000109649	-
5	30	0.6	0	Elastic Net-PCR	Group LASSO-SLR	9.48882e-05	0.000109649	***
5	30	0.6	0	Elastic Net-SLR	Group LASSO-GBJ	9.46215e-05	0.000109649	***
5	30	0.6	0	Elastic Net-SLR	Group LASSO-SLR	0.902055	0.000109649	-
5	30	0.6	0	Group LASSO-GBJ	Group LASSO-SLR	9.39572e-05	0.000109649	***
5	30	0.6	0.2	Elastic Net-PCR	Elastic Net-SLR	9.54233e-05	0.000109649	***
5	30	0.6	0.2	Elastic Net-PCR	Group LASSO-GBJ	0.473805	0.000109649	-
5	30	0.6	0.2	Elastic Net-PCR	Group LASSO-SLR	9.47547e-05	0.000109649	***
5	30	0.6	0.2	Elastic Net-SLR	Group LASSO-GBJ	9.51555e-05	0.000109649	***
5	30	0.6	0.2	Elastic Net-SLR	Group LASSO-SLR	0.941479	0.000109649	-
5	30	0.6	0.2	Group LASSO-GBJ	Group LASSO-SLR	9.47547e-05	0.000109649	***
5	30	0.6	0.4	Elastic Net-PCR	Elastic Net-SLR	9.48882e-05	0.000109649	***
5	30	0.6	0.4	Elastic Net-PCR	Group LASSO-GBJ	0.151996	0.000109649	-
5	30	0.6	0.4	Elastic Net-PCR	Group LASSO-SLR	9.52893e-05	0.000109649	***
5	30	0.6	0.4	Elastic Net-SLR	Group LASSO-GBJ	9.50217e-05	0.000109649	***
5	30	0.6	0.4	Elastic Net-SLR	Group LASSO-SLR	0.617151	0.000109649	-
5	30	0.6	0.4	Group LASSO-GBJ	Group LASSO-SLR	9.51555e-05	0.000109649	***
5	30	0.6	0.6	Elastic Net-PCR	Elastic Net-SLR	9.48882e-05	0.000109649	***
5	30	0.6	0.6	Elastic Net-PCR	Group LASSO-GBJ	0.0660583	0.000109649	-
5	30	0.6	0.6	Elastic Net-PCR	Group LASSO-SLR	9.48882e-05	0.000109649	***
5	30	0.6	0.6	Elastic Net-SLR	Group LASSO-GBJ	9.51555e-05	0.000109649	***
5	30	0.6	0.6	Elastic Net-SLR	Group LASSO-SLR	0.65998	0.000109649	-
5	30	0.6	0.6	Group LASSO-GBJ	Group LASSO-SLR	9.47547e-05	0.000109649	***
5	30	0.6	0.8	Elastic Net-PCR	Elastic Net-SLR	9.52893e-05	0.000109649	***
5	30	0.6	0.8	Elastic Net-PCR	Group LASSO-GBJ	0.0776266	0.000109649	-
5	30	0.6	0.8	Elastic Net-PCR	Group LASSO-SLR	9.54233e-05	0.000109649	***
5	30	0.6	0.8	Elastic Net-SLR	Group LASSO-GBJ	9.47547e-05	0.000109649	***
5	30	0.6	0.8	Elastic Net-SLR	Group LASSO-SLR	0.719438	0.000109649	-
5	30	0.6	0.8	Group LASSO-GBJ	Group LASSO-SLR	9.51555e-05	0.000109649	***
5	30	0.8	0	Elastic Net-PCR	Elastic Net-SLR	9.54233e-05	0.000109649	***
5	30	0.8	0	Elastic Net-PCR	Group LASSO-GBJ	0.0225038	0.000109649	*
5	30	0.8	0	Elastic Net-PCR	Group LASSO-SLR	9.54233e-05	0.000109649	***
5	30	0.8	0	Elastic Net-SLR	Group LASSO-GBJ	9.51555e-05	0.000109649	***
5	30	0.8	0	Elastic Net-SLR	Group LASSO-SLR	0.0114432	0.000109649	*
5	30	0.8	0	Group LASSO-GBJ	Group LASSO-SLR	9.43553e-05	0.000109649	***
5	30	0.8	0.2	Elastic Net-PCR	Elastic Net-SLR	9.52893e-05	0.000109649	***
5	30	0.8	0.2	Elastic Net-PCR	Group LASSO-GBJ	0.265142	0.000109649	-
5	30	0.8	0.2	Elastic Net-PCR	Group LASSO-SLR	9.52893e-05	0.000109649	***
5	30	0.8	0.2	Elastic Net-SLR	Group LASSO-GBJ	9.54233e-05	0.000109649	***
5	30	0.8	0.2	Elastic Net-SLR	Group LASSO-SLR	0.745502	0.000109649	-
5	30	0.8	0.2	Group LASSO-GBJ	Group LASSO-SLR	9.52893e-05	0.000109649	***
5	30	0.8	0.4	Elastic Net-PCR	Elastic Net-SLR	9.44883e-05	0.000109649	***
5	30	0.8	0.4	Elastic Net-PCR	Group LASSO-GBJ	0.0636489	0.000109649	-
5	30	0.8	0.4	Elastic Net-PCR	Group LASSO-SLR	9.36924e-05	0.000109649	***
5	30	0.8	0.4	Elastic Net-SLR	Group LASSO-GBJ	9.52893e-05	0.000109649	***
5	30	0.8	0.4	Elastic Net-SLR	Group LASSO-SLR	0.545429	0.000109649	-
5	30	0.8	0.4	Group LASSO-GBJ	Group LASSO-SLR	9.50217e-05	0.000109649	***
5	30	0.8	0.6	Elastic Net-PCR	Elastic Net-SLR	9.52893e-05	0.000109649	***
5	30	0.8	0.6	Elastic Net-PCR	Group LASSO-GBJ	0.0773097	0.000109649	-
5	30	0.8	0.6	Elastic Net-PCR	Group LASSO-SLR	9.51555e-05	0.000109649	***
5	30	0.8	0.6	Elastic Net-SLR	Group LASSO-GBJ	9.54233e-05	0.000109649	***
5	30	0.8	0.6	Elastic Net-SLR	Group LASSO-SLR	0.544269	0.000109649	-
5	30	0.8	0.6	Group LASSO-GBJ	Group LASSO-SLR	9.54233e-05	0.000109649	***
5	30	0.8	0.8	Elastic Net-PCR	Elastic Net-SLR	9.48882e-05	0.000109649	***
5	30	0.8	0.8	Elastic Net-PCR	Group LASSO-GBJ	0.00135322	0.000109649	**
5	30	0.8	0.8	Elastic Net-PCR	Group LASSO-SLR	9.51555e-05	0.000109649	***
5	30	0.8	0.8	Elastic Net-SLR	Group LASSO-GBJ	0.000110504	0.000109649	**
5	30	0.8	0.8	Elastic Net-SLR	Group LASSO-SLR	0.634491	0.000109649	-
5	30	0.8	0.8	Group LASSO-GBJ	Group LASSO-SLR	0.000142133	0.000109649	**
10	30	0	0	Elastic Net-PCR	Elastic Net-SLR	9.50217e-05	0.000109649	***
10	30	0	0	Elastic Net-PCR	Group LASSO-GBJ	0.0694474	0.000109649	-
10	30	0	0	Elastic Net-PCR	Group LASSO-SLR	9.54233e-05	0.000109649	***
10	30	0	0	Elastic Net-SLR	Group LASSO-GBJ	0.000110504	0.000109649	**
10	30	0	0	Elastic Net-SLR	Group LASSO-SLR	0.915788	0.000109649	-
10	30	0	0	Group LASSO-GBJ	Group LASSO-SLR	0.000111116	0.000109649	**
10	30	0	0.2	Elastic Net-PCR	Elastic Net-SLR	9.46215e-05	0.000109649	***
10	30	0	0.2	Elastic Net-PCR	Group LASSO-GBJ	0.0609154	0.000109649	-
10	30	0	0.2	Elastic Net-PCR	Group LASSO-SLR	9.54233e-05	0.000109649	***
10	30	0	0.2	Elastic Net-SLR	Group LASSO-GBJ	9.47547e-05	0.000109649	***
10	30	0	0.2	Elastic Net-SLR	Group LASSO-SLR	0.179155	0.000109649	-
10	30	0	0.2	Group LASSO-GBJ	Group LASSO-SLR	1.90735e-06	0.000109649	***
10	30	0	0.4	Elastic Net-PCR	Elastic Net-SLR	0.000111116	0.000109649	**
10	30	0	0.4	Elastic Net-PCR	Group LASSO-GBJ	0.17658	0.000109649	-
10	30	0	0.4	Elastic Net-PCR	Group LASSO-SLR	0.000111116	0.000109649	**
10	30	0	0.4	Elastic Net-SLR	Group LASSO-GBJ	9.52893e-05	0.000109649	***
10	30	0	0.4	Elastic Net-SLR	Group LASSO-SLR	0.844772	0.000109649	-
10	30	0	0.4	Group LASSO-GBJ	Group LASSO-SLR	9.54233e-05	0.000109649	***
10	30	0	0.6	Elastic Net-PCR	Elastic Net-SLR	9.55574e-05	0.000109649	***
10	30	0	0.6	Elastic Net-PCR	Group LASSO-GBJ	0.0406443	0.000109649	*
10	30	0	0.6	Elastic Net-PCR	Group LASSO-SLR	9.55574e-05	0.000109649	***
10	30	0	0.6	Elastic Net-SLR	Group LASSO-GBJ	9.54233e-05	0.000109649	***
10	30	0	0.6	Elastic Net-SLR	Group LASSO-SLR	0.769645	0.000109649	-
10	30	0	0.6	Group LASSO-GBJ	Group LASSO-SLR	9.48882e-05	0.000109649	***
10	30	0	0.8	Elastic Net-PCR	Elastic Net-SLR	0.000150692	0.000109649	**
10	30	0	0.8	Elastic Net-PCR	Group LASSO-GBJ	0.279072	0.000109649	-
10	30	0	0.8	Elastic Net-PCR	Group LASSO-SLR	0.000150892	0.000109649	**
10	30	0	0.8	Elastic Net-SLR	Group LASSO-GBJ	0.000110963	0.000109649	**
10	30	0	0.8	Elastic Net-SLR	Group LASSO-SLR	0.979038	0.000109649	-
10	30	0	0.8	Group LASSO-GBJ	Group LASSO-SLR	0.000111423	0.000109649	**
10	30	0.2	0	Elastic Net-PCR	Elastic Net-SLR	9.54233e-05	0.000109649	***
10	30	0.2	0	Elastic Net-PCR	Group LASSO-GBJ	0.197925	0.000109649	-
10	30	0.2	0	Elastic Net-PCR	Group LASSO-SLR	1.90735e-06	0.000109649	***
10	30	0.2	0	Elastic Net-SLR	Group LASSO-GBJ	9.52893e-05	0.000109649	***
10	30	0.2	0	Elastic Net-SLR	Group LASSO-SLR	1	0.000109649	-
10	30	0.2	0	Group LASSO-GBJ	Group LASSO-SLR	9.50217e-05	0.000109649	***
10	30	0.2	0.2	Elastic Net-PCR	Elastic Net-SLR	9.54233e-05	0.000109649	***
10	30	0.2	0.2	Elastic Net-PCR	Group LASSO-GBJ	0.512805	0.000109649	-
10	30	0.2	0.2	Elastic Net-PCR	Group LASSO-SLR	9.51555e-05	0.000109649	***
10	30	0.2	0.2	Elastic Net-SLR	Group LASSO-GBJ	0.000110963	0.000109649	**
10	30	0.2	0.2	Elastic Net-SLR	Group LASSO-SLR	0.118848	0.000109649	-
10	30	0.2	0.2	Group LASSO-GBJ	Group LASSO-SLR	0.000110657	0.000109649	**
10	30	0.2	0.4	Elastic Net-PCR	Elastic Net-SLR	9.40897e-05	0.000109649	***
10	30	0.2	0.4	Elastic Net-PCR	Group LASSO-GBJ	0.811413	0.000109649	-
10	30	0.2	0.4	Elastic Net-PCR	Group LASSO-SLR	9.50217e-05	0.000109649	***
10	30	0.2	0.4	Elastic Net-SLR	Group LASSO-GBJ	9.52893e-05	0.000109649	***
10	30	0.2	0.4	Elastic Net-SLR	Group LASSO-SLR	0.801656	0.000109649	-
10	30	0.2	0.4	Group LASSO-GBJ	Group LASSO-SLR	9.48882e-05	0.000109649	***
10	30	0.2	0.6	Elastic Net-PCR	Elastic Net-SLR	9.52893e-05	0.000109649	***
10	30	0.2	0.6	Elastic Net-PCR	Group LASSO-GBJ	0.425218	0.000109649	-
10	30	0.2	0.6	Elastic Net-PCR	Group LASSO-SLR	9.54233e-05	0.000109649	***
10	30	0.2	0.6	Elastic Net-SLR	Group LASSO-GBJ	0.000111269	0.000109649	**
10	30	0.2	0.6	Elastic Net-SLR	Group LASSO-SLR	0.830004	0.000109649	-
10	30	0.2	0.6	Group LASSO-GBJ	Group LASSO-SLR	0.000111116	0.000109649	**
10	30	0.2	0.8	Elastic Net-PCR	Elastic Net-SLR	0.000110963	0.000109649	**
10	30	0.2	0.8	Elastic Net-PCR	Group LASSO-GBJ	1	0.000109649	-
10	30	0.2	0.8	Elastic Net-PCR	Group LASSO-SLR	0.000142576	0.000109649	**
10	30	0.2	0.8	Elastic Net-SLR	Group LASSO-GBJ	9.52893e-05	0.000109649	***
10	30	0.2	0.8	Elastic Net-SLR	Group LASSO-SLR	0.724083	0.000109649	-
10	30	0.2	0.8	Group LASSO-GBJ	Group LASSO-SLR	9.50217e-05	0.000109649	***
10	30	0.4	0	Elastic Net-PCR	Elastic Net-SLR	9.51555e-05	0.000109649	***
10	30	0.4	0	Elastic Net-PCR	Group LASSO-GBJ	0.315359	0.000109649	-
10	30	0.4	0	Elastic Net-PCR	Group LASSO-SLR	9.55574e-05	0.000109649	***
10	30	0.4	0	Elastic Net-SLR	Group LASSO-GBJ	9.52893e-05	0.000109649	***
10	30	0.4	0	Elastic Net-SLR	Group LASSO-SLR	1	0.000109649	-
10	30	0.4	0	Group LASSO-GBJ	Group LASSO-SLR	9.54233e-05	0.000109649	***
10	30	0.4	0.2	Elastic Net-PCR	Elastic Net-SLR	9.52893e-05	0.000109649	***
10	30	0.4	0.2	Elastic Net-PCR	Group LASSO-GBJ	0.0122592	0.000109649	*
10	30	0.4	0.2	Elastic Net-PCR	Group LASSO-SLR	9.52893e-05	0.000109649	***
10	30	0.4	0.2	Elastic Net-SLR	Group LASSO-GBJ	9.51555e-05	0.000109649	***
10	30	0.4	0.2	Elastic Net-SLR	Group LASSO-SLR	0.129919	0.000109649	-
10	30	0.4	0.2	Group LASSO-GBJ	Group LASSO-SLR	9.54233e-05	0.000109649	***
10	30	0.4	0.4	Elastic Net-PCR	Elastic Net-SLR	9.54233e-05	0.000109649	***
10	30	0.4	0.4	Elastic Net-PCR	Group LASSO-GBJ	0.0200311	0.000109649	*
10	30	0.4	0.4	Elastic Net-PCR	Group LASSO-SLR	9.55574e-05	0.000109649	***
10	30	0.4	0.4	Elastic Net-SLR	Group LASSO-GBJ	9.47547e-05	0.000109649	***
10	30	0.4	0.4	Elastic Net-SLR	Group LASSO-SLR	0.273239	0.000109649	-
10	30	0.4	0.4	Group LASSO-GBJ	Group LASSO-SLR	9.51555e-05	0.000109649	***
10	30	0.4	0.6	Elastic Net-PCR	Elastic Net-SLR	9.51555e-05	0.000109649	***
10	30	0.4	0.6	Elastic Net-PCR	Group LASSO-GBJ	0.0137264	0.000109649	*
10	30	0.4	0.6	Elastic Net-PCR	Group LASSO-SLR	9.51555e-05	0.000109649	***
10	30	0.4	0.6	Elastic Net-SLR	Group LASSO-GBJ	0.000150692	0.000109649	**
10	30	0.4	0.6	Elastic Net-SLR	Group LASSO-SLR	0.844066	0.000109649	-
10	30	0.4	0.6	Group LASSO-GBJ	Group LASSO-SLR	0.000150292	0.000109649	**
10	30	0.4	0.8	Elastic Net-PCR	Elastic Net-SLR	0.000142798	0.000109649	**
10	30	0.4	0.8	Elastic Net-PCR	Group LASSO-GBJ	0.024823	0.000109649	*
10	30	0.4	0.8	Elastic Net-PCR	Group LASSO-SLR	0.000111116	0.000109649	**
10	30	0.4	0.8	Elastic Net-SLR	Group LASSO-GBJ	9.48882e-05	0.000109649	***
10	30	0.4	0.8	Elastic Net-SLR	Group LASSO-SLR	0.134449	0.000109649	-
10	30	0.4	0.8	Group LASSO-GBJ	Group LASSO-SLR	9.48882e-05	0.000109649	***
10	30	0.6	0	Elastic Net-PCR	Elastic Net-SLR	9.50217e-05	0.000109649	***
10	30	0.6	0	Elastic Net-PCR	Group LASSO-GBJ	0.184339	0.000109649	-
10	30	0.6	0	Elastic Net-PCR	Group LASSO-SLR	9.55574e-05	0.000109649	***
10	30	0.6	0	Elastic Net-SLR	Group LASSO-GBJ	9.52893e-05	0.000109649	***
10	30	0.6	0	Elastic Net-SLR	Group LASSO-SLR	0.775792	0.000109649	-
10	30	0.6	0	Group LASSO-GBJ	Group LASSO-SLR	9.50217e-05	0.000109649	***
10	30	0.6	0.2	Elastic Net-PCR	Elastic Net-SLR	9.51555e-05	0.000109649	***
10	30	0.6	0.2	Elastic Net-PCR	Group LASSO-GBJ	0.00482685	0.000109649	**
10	30	0.6	0.2	Elastic Net-PCR	Group LASSO-SLR	9.47547e-05	0.000109649	***
10	30	0.6	0.2	Elastic Net-SLR	Group LASSO-GBJ	9.42225e-05	0.000109649	***
10	30	0.6	0.2	Elastic Net-SLR	Group LASSO-SLR	0.703284	0.000109649	-
10	30	0.6	0.2	Group LASSO-GBJ	Group LASSO-SLR	9.43553e-05	0.000109649	***
10	30	0.6	0.4	Elastic Net-PCR	Elastic Net-SLR	1.90735e-06	0.000109649	***
10	30	0.6	0.4	Elastic Net-PCR	Group LASSO-GBJ	0.00941833	0.000109649	**
10	30	0.6	0.4	Elastic Net-PCR	Group LASSO-SLR	9.55574e-05	0.000109649	***
10	30	0.6	0.4	Elastic Net-SLR	Group LASSO-GBJ	9.51555e-05	0.000109649	***
10	30	0.6	0.4	Elastic Net-SLR	Group LASSO-SLR	0.954093	0.000109649	-
10	30	0.6	0.4	Group LASSO-GBJ	Group LASSO-SLR	9.48882e-05	0.000109649	***
10	30	0.6	0.6	Elastic Net-PCR	Elastic Net-SLR	9.55574e-05	0.000109649	***
10	30	0.6	0.6	Elastic Net-PCR	Group LASSO-GBJ	0.0136999	0.000109649	*
10	30	0.6	0.6	Elastic Net-PCR	Group LASSO-SLR	9.52893e-05	0.000109649	***
10	30	0.6	0.6	Elastic Net-SLR	Group LASSO-GBJ	0.000110963	0.000109649	**
10	30	0.6	0.6	Elastic Net-SLR	Group LASSO-SLR	0.069675	0.000109649	-
10	30	0.6	0.6	Group LASSO-GBJ	Group LASSO-SLR	0.000111269	0.000109649	**
10	30	0.6	0.8	Elastic Net-PCR	Elastic Net-SLR	9.52893e-05	0.000109649	***
10	30	0.6	0.8	Elastic Net-PCR	Group LASSO-GBJ	0.00165937	0.000109649	**
10	30	0.6	0.8	Elastic Net-PCR	Group LASSO-SLR	9.54233e-05	0.000109649	***
10	30	0.6	0.8	Elastic Net-SLR	Group LASSO-GBJ	9.48882e-05	0.000109649	***
10	30	0.6	0.8	Elastic Net-SLR	Group LASSO-SLR	0.774604	0.000109649	-
10	30	0.6	0.8	Group LASSO-GBJ	Group LASSO-SLR	9.54233e-05	0.000109649	***
10	30	0.8	0	Elastic Net-PCR	Elastic Net-SLR	9.52893e-05	0.000109649	***
10	30	0.8	0	Elastic Net-PCR	Group LASSO-GBJ	0.265747	0.000109649	-
10	30	0.8	0	Elastic Net-PCR	Group LASSO-SLR	9.55574e-05	0.000109649	***
10	30	0.8	0	Elastic Net-SLR	Group LASSO-GBJ	9.55574e-05	0.000109649	***
10	30	0.8	0	Elastic Net-SLR	Group LASSO-SLR	0.475613	0.000109649	-
10	30	0.8	0	Group LASSO-GBJ	Group LASSO-SLR	9.52893e-05	0.000109649	***
10	30	0.8	0.2	Elastic Net-PCR	Elastic Net-SLR	9.47547e-05	0.000109649	***
10	30	0.8	0.2	Elastic Net-PCR	Group LASSO-GBJ	0.255028	0.000109649	-
10	30	0.8	0.2	Elastic Net-PCR	Group LASSO-SLR	9.44883e-05	0.000109649	***
10	30	0.8	0.2	Elastic Net-SLR	Group LASSO-GBJ	9.48882e-05	0.000109649	***
10	30	0.8	0.2	Elastic Net-SLR	Group LASSO-SLR	1	0.000109649	-
10	30	0.8	0.2	Group LASSO-GBJ	Group LASSO-SLR	9.48882e-05	0.000109649	***
10	30	0.8	0.4	Elastic Net-PCR	Elastic Net-SLR	0.000111269	0.000109649	**
10	30	0.8	0.4	Elastic Net-PCR	Group LASSO-GBJ	0.0341865	0.000109649	*
10	30	0.8	0.4	Elastic Net-PCR	Group LASSO-SLR	0.000111423	0.000109649	**
10	30	0.8	0.4	Elastic Net-SLR	Group LASSO-GBJ	0.000111423	0.000109649	**
10	30	0.8	0.4	Elastic Net-SLR	Group LASSO-SLR	0.399343	0.000109649	-
10	30	0.8	0.4	Group LASSO-GBJ	Group LASSO-SLR	0.000111269	0.000109649	**
10	30	0.8	0.6	Elastic Net-PCR	Elastic Net-SLR	9.54233e-05	0.000109649	***
10	30	0.8	0.6	Elastic Net-PCR	Group LASSO-GBJ	0.0091468	0.000109649	**
10	30	0.8	0.6	Elastic Net-PCR	Group LASSO-SLR	9.54233e-05	0.000109649	***
10	30	0.8	0.6	Elastic Net-SLR	Group LASSO-GBJ	9.51555e-05	0.000109649	***
10	30	0.8	0.6	Elastic Net-SLR	Group LASSO-SLR	0.551779	0.000109649	-
10	30	0.8	0.6	Group LASSO-GBJ	Group LASSO-SLR	9.51555e-05	0.000109649	***
10	30	0.8	0.8	Elastic Net-PCR	Elastic Net-SLR	9.54233e-05	0.000109649	***
10	30	0.8	0.8	Elastic Net-PCR	Group LASSO-GBJ	0.0092267	0.000109649	**
10	30	0.8	0.8	Elastic Net-PCR	Group LASSO-SLR	1.90735e-06	0.000109649	***
10	30	0.8	0.8	Elastic Net-SLR	Group LASSO-GBJ	0.000111116	0.000109649	**
10	30	0.8	0.8	Elastic Net-SLR	Group LASSO-SLR	0.898481	0.000109649	-
10	30	0.8	0.8	Group LASSO-GBJ	Group LASSO-SLR	0.000111269	0.000109649	**
